# Phylogenomics Illuminates the Evolutionary History of Wild Silkmoths in Space and Time (Lepidoptera: Saturniidae)

**DOI:** 10.1101/2022.03.29.486224

**Authors:** Rodolphe Rougerie, Astrid Cruaud, Pierre Arnal, Liliana Ballesteros-Mejia, Fabien L. Condamine, Thibaud Decaëns, Marianne Elias, Delphine Gey, Paul D. N. Hebert, Ian J. Kitching, Sébastien Lavergne, Carlos Lopez-Vaamonde, Jérôme Murienne, Yves Cuenot, Sabine Nidelet, Jean-Yves Rasplus

## Abstract

Wild silkmoths (Saturniidae) are one of the most emblematic and most studied families of moths. Yet, the absence of a robust phylogenetic framework based on a comprehensive taxonomic sampling impedes our understanding of their evolutionary history. We analyzed 1,024 ultraconserved elements (UCEs) and their flanking regions to infer the relationships among 338 species of Saturniidae representing all described subfamilies, tribes, and genera. We investigated systematic biases in genomic data and performed dating and historical biogeographic analyses to reconstruct the evolutionary history of wild silkmoths in space and time. Using Gene Genealogy Interrogation, we showed that saturation of nucleotide sequence data blurred our understanding of early divergences and first biogeographic events. Our analyses support a Neotropical origin of saturniids, shortly after the Cretaceous-Paleogene extinction event (*ca* 64.0 [stem] - 52.0 [crown] Ma), and two independent colonization events of the Old World during the Eocene, presumably through the Bering Land Bridge. Early divergences strongly shaped the distribution of extant subfamilies as they showed very limited mobility across biogeographical regions, except for Saturniinae, a subfamily now present on all continents but Antarctica. Overall, our results provide a framework for in-depth investigations into the spatial and temporal dynamics of all saturniid lineages and for the integration of their evolutionary history into further global studies of biodiversity and conservation. Rather unexpectedly for a taxonomically well-known family such as Saturniidae, the proper alignment of taxonomic divisions and ranks with our phylogenetic results leads us to propose substantial rearrangements of the family classification, including the description of one new subfamily and two new tribes.
