## Supplementary material for "Phylogenomics Illuminates the Evolutionary History of Wild Silkmoths in Space and Time (Lepidoptera: Saturniidae)": Table S: TableS1_sampling_final.xlsx

### Sheet: Description
Column name	Definition
Family	Family name
Subfamily_previous	If changed, lists subfamily name used prior to this work (<2022)
Subfamily_this_work	Subfamily name in classification proposed in this work
Tribe_previous	If changed, lists tribe name used prior to this work (<2022)
Tribe_this_work	Tribe name in classification proposed in this work
Subtribe_this_work	Subtribe name in classification proposed in this work
Genus_previous	If changed, lists genus name used prior to this work (<2022)
Genus_this_work	Genus name in classification proposed in this work
Subgenus/Species-group	Subgenus or species-group name in classification proposed in this work
Species	Species name
Subspecies	subspecies name
NbUCEs	Number of UCE loci recovered
Sample_code	Specimen sample code

### Sheet: TableS1
Family	Subfamily_previous	Subfamily_this_work	Tribe_previous	Tribe_this_work	Subtribe_this_work	Genus_previous	Genus_this_work	Subgenus/Species-group	Species	Subspecies	NbUCEs	Sample_code	Country of origin
Bombycidae		Bombycinae					Quentalia		mailynae		723	RROU00880_0101	Colombia
Brahmaeidae							Acanthobrahmaea		europaea		571	RROU00221_0101	Italy
Brahmaeidae							Lemonia		taraxaci		1070	RROU00224_0101	Czech Republic
Endromidae							Endromis		versicolora		1073	RROU00175_0101	Germany
Eupterotidae		Janinae					Stenoglene		roseus		968	RROU00600_0101	Burkina Faso
Eupterotidae		Striphnopteryginae					Phiala		sp		774	RROU00882_0101	Malawi
Saturniidae		Agliinae					Aglia		homora		868	RROU01325_0101	China
Saturniidae		Agliinae					Aglia		japonica		831	RROU00154_0101	Japan
Saturniidae		Agliinae					Aglia		sinyaevi		607	SPHI00754_0101	China
Saturniidae		Agliinae					Aglia		tau		1107	RROU00153_0101	France
Saturniidae		Agliinae					Aglia		vanschaycki		906	SPHI00413_0101	China
Saturniidae		Arsenurinae		Almeidaiini			Almeidaia		aidae		849	RROU00164_0101	Brazil
Saturniidae		Arsenurinae		Almeidaiini			Almeidaia		romualdoi		772	SPHI00513_0101	Brazil
Saturniidae		Arsenurinae		Arsenurini			Arsenura		archianassa	porioni	904	RROU00344_0101	Ecuador
Saturniidae		Arsenurinae		Arsenurini			Arsenura		arianae		792	RROU00506_0101	Panama
Saturniidae		Arsenurinae		Arsenurini			Arsenura		batesii		1080	RROU00349_0101	Ecuador
Saturniidae		Arsenurinae		Arsenurini			Arsenura		paraorbignyana		789	SPHI00248_0101	Brazil
Saturniidae		Arsenurinae		Arsenurini			Caio		chiapasiana		1027	RROU00544_0101	Mexico
Saturniidae		Arsenurinae		Arsenurini			Caio		romulus		852	TDEC00005_0101	Brazil
Saturniidae		Arsenurinae		Arsenurini			Copiopteryx		derceto		931	SPHI00501_0101	Brazil
Saturniidae		Arsenurinae		Arsenurini			Copiopteryx		semiramis	andensis	945	RROU00346_0101	Ecuador
Saturniidae		Arsenurinae		Arsenurini			Dysdaemonia		boreas		712	RROU00875_0101	French Guiana
Saturniidae		Arsenurinae		Arsenurini			Dysdaemonia		brasiliensis		759	SPHI00507_0101	Argentina
Saturniidae		Arsenurinae		Arsenurini			Grammopelta		lineata		1039	RROU00829_0101	Colombia
Saturniidae		Arsenurinae		Arsenurini			Loxolomia		johnsoni		955	SPHI00814_0101	Peru
Saturniidae		Arsenurinae		Arsenurini			Loxolomia		serpentina		1167	SPHI00023_0101	Brazil
Saturniidae		Arsenurinae		Arsenurini			Paradaemonia		terrena		962	RROU00106_0101	French Guiana
Saturniidae		Arsenurinae		Arsenurini			Paradaemonia		winbrechlini		1023	SPHI00880_0101	Honduras
Saturniidae		Arsenurinae		Arsenurini			Rhescyntis		descimoni		640	SPHI00766_0101	Peru
Saturniidae		Arsenurinae		Arsenurini			Rhescyntis		hippodamia		747	RROU00105_0101	French Guiana
Saturniidae		Arsenurinae		Arsenurini			Titaea		lemoulti		867	SPHI00495_0101	French Guiana
Saturniidae		Arsenurinae		Arsenurini			Titaea		tamerlan		855	RROU00084_0101	French Guiana
Saturniidae	Saturniinae	Bunaeinae	Urotini	Antistathmopterini			Antistathmoptera		granti		1083	SPHI00042_0101	Tanzania
Saturniidae	Saturniinae	Bunaeinae	Urotini	Antistathmopterini			Antistathmoptera		rectangulata		953	SPHI00747_0101	Zambia
Saturniidae	Saturniinae	Bunaeinae		Bunaeini			Athletes		ethra		701	SPHI00777_0101	Central African Republic
Saturniidae	Saturniinae	Bunaeinae		Bunaeini			Athletes		semialba		911	RROU00988_0101	Zambia
Saturniidae	Saturniinae	Bunaeinae		Bunaeini			Aurivillius		jolyanorum		819	SPHI00581_0101	Benin
Saturniidae	Saturniinae	Bunaeinae		Bunaeini			Aurivillius		triramis		727	RROU00770_0101	Gabon
Saturniidae	Saturniinae	Bunaeinae		Bunaeini			Bunaea		alcinoe		885	RROU00916_0101	South Africa
Saturniidae	Saturniinae	Bunaeinae		Bunaeini			Bunaea		aslauga		1122	RROU00691_0101	Madagascar
Saturniidae	Saturniinae	Bunaeinae		Bunaeini			Bunaeopsis		arabella		1017	SPHI00855_0101	South Africa
Saturniidae	Saturniinae	Bunaeinae		Bunaeini			Bunaeopsis		licharbas		859	SPHI00582_0101	Gabon
Saturniidae	Saturniinae	Bunaeinae		Bunaeini			Cinabra		clementi		863	SPHI00842_0101	Central African Republic
Saturniidae	Saturniinae	Bunaeinae		Bunaeini			Cinabra		sp		893	SPHI00033_0101	Angola
Saturniidae	Saturniinae	Bunaeinae		Bunaeini			Cirina		forda		1139	MOZA00074_0101	Mozambique
Saturniidae	Saturniinae	Bunaeinae		Bunaeini			Gonimbrasia	Gonimbrasia	belina		899	RROU00893_0101	South Africa
Saturniidae	Saturniinae	Bunaeinae		Bunaeini			Gonimbrasia	Gonimbrasia	tyrrhea		1163	RROU00213_0101	South Africa
Saturniidae	Saturniinae	Bunaeinae		Bunaeini			Gonimbrasia	Nudaurelia	macrops		728	RROU00659_0101	Uganda
Saturniidae	Saturniinae	Bunaeinae		Bunaeini			Gynanisa		ata		725	RROU00983_0101	Zambia
Saturniidae	Saturniinae	Bunaeinae		Bunaeini			Gynanisa		terrali		967	RROU00526_0101	Kenya
Saturniidae	Saturniinae	Bunaeinae		Bunaeini			Heniocha		dyops		859	SPHI00351_0101	South Africa
Saturniidae	Saturniinae	Bunaeinae		Bunaeini			Heniocha		hassoni		898	SPHI00352_0101	Angola
Saturniidae	Saturniinae	Bunaeinae		Bunaeini			Imbrasia		sp		859	RROU00280_0101	Togo
Saturniidae	Saturniinae	Bunaeinae		Bunaeini			Imbrasia		truncata		866	SPHI00845_0101	Democratic Republic of the Congo
Saturniidae	Saturniinae	Bunaeinae		Bunaeini			Leucopteryx		ansorgei		884	SPHI00359_0101	Ethiopia
Saturniidae	Saturniinae	Bunaeinae		Bunaeini			Leucopteryx		dargei		800	SPHI00461_0101	Tanzania
Saturniidae	Saturniinae	Bunaeinae		Bunaeini			Lobobunaea		jeanneli		993	SPHI00835_0101	Kenya
Saturniidae	Saturniinae	Bunaeinae		Bunaeini			Lobobunaea		melanoneura		507	SPHI00680_0101	Guinea
Saturniidae	Saturniinae	Bunaeinae		Bunaeini			Melanocera		menippe		737	SPHI00782_0101	South Africa
Saturniidae	Saturniinae	Bunaeinae		Bunaeini			Melanocera		pinheyi		1127	RROU00545_0101	Kenya
Saturniidae	Saturniinae	Bunaeinae		Bunaeini		Gonimbrasia	Pinheyella		anna		1045	SPHI00846_0101	Ethiopia
Saturniidae	Saturniinae	Bunaeinae		Bunaeini			Protogynanisa		athletoides		1148	SPHI00039_0101	Tanzania
Saturniidae	Saturniinae	Bunaeinae		Bunaeini			Pseudimbrasia		deyrollei		1193	MOZA00151_0101	Mozambique
Saturniidae	Saturniinae	Bunaeinae		Bunaeini			Pseudobunaea		cleopatra		602	SPHI00776_0101	Cameroon
Saturniidae	Saturniinae	Bunaeinae		Bunaeini			Pseudobunaea		irius		825	SPHI00578_0101	Tanzania
Saturniidae	Saturniinae	Bunaeinae		Bunaeini			Pseudobunaea		vingerhoedti		969	SPHI00857_0101	Mali
Saturniidae	Saturniinae	Bunaeinae		Bunaeini			Rohaniella		pygmaea		949	SPHI00036_0101	Zimbabwe
Saturniidae	Saturniinae	Bunaeinae		Bunaeini			Ubaena		fuelleborniana		1121	SPHI00037_0101	Tanzania
Saturniidae	Saturniinae	Bunaeinae	Bunaeini	Eochroini			Eochroa		trimenii		993	SPHI00038_0101	South Africa
Saturniidae	Saturniinae	Bunaeinae	Urotini	Eochroini			Parusta		xanthops		1085	SPHI00060_0101	Ethiopia
Saturniidae	Saturniinae	Bunaeinae	Urotini	Eochroini			Usta		terpsichore	abyssinica	1075	RROU00199_0101	Ethiopia
Saturniidae	Saturniinae	Bunaeinae	Urotini	Eochroini			Usta		wallengrenii		863	SPHI00851_0101	Angola
Saturniidae	Saturniinae	Bunaeinae	Urotini	Eudaemoniini			Eudaemonia		argiphontes		731	SPHI00555_0101	Gabon
Saturniidae	Saturniinae	Bunaeinae	Urotini	Eudaemoniini			Eudaemonia		argus		949	SPHI00559_0101	Gabon
Saturniidae	Saturniinae	Bunaeinae		Micragonini			Adafroptilum		rougerii		828	RROU00976_0101	Zambia
Saturniidae	Saturniinae	Bunaeinae		Micragonini			Adafroptilum		tuberculatum		1033	SPHI00032_0101	Zimbabwe
Saturniidae	Saturniinae	Bunaeinae		Micragonini			Adrougeriana		neonubifera		814	SPHI00566_0101	Gabon
Saturniidae	Saturniinae	Bunaeinae		Micragonini			Basquiniana		joiceyi		921	SPHI00234_0101	Gabon
Saturniidae	Saturniinae	Bunaeinae		Micragonini			Campimoptilum		kuntzei		843	SPHI00048_0101	Namibia
Saturniidae	Saturniinae	Bunaeinae		Micragonini			Campimoptilum		smithi		1084	SPHI00049_0101	Uganda
Saturniidae	Saturniinae	Bunaeinae		Micragonini			Carnegia		mirabilis		774	RROU00771_0101	Gabon
Saturniidae	Saturniinae	Bunaeinae		Micragonini			Cyrtogone		martinae		814	SPHI00714_0101	Republic of the Congo
Saturniidae	Saturniinae	Bunaeinae		Micragonini			Decachorda		aspersa		761	SPHI00841_0101	South Sudan
Saturniidae	Saturniinae	Bunaeinae		Micragonini			Decachorda		rosea		971	SPHI00840_0101	Zambia
Saturniidae	Saturniinae	Bunaeinae		Micragonini			Dogoia		obscuripennis		744	SPHI00595_0101	Gabon
Saturniidae	Saturniinae	Bunaeinae		Micragonini			Goodia		falcata		902	SPHI00564_0101	Gabon
Saturniidae	Saturniinae	Bunaeinae		Micragonini			Holocerina		agomensis		885	SPHI00597_0101	Gabon
Saturniidae	Saturniinae	Bunaeinae		Micragonini			Holocerina		smilax		701	RROU00777_0101	Malawi
Saturniidae	Saturniinae	Bunaeinae		Micragonini			Ludia		delegorguei		754	SPHI00699_0101	Namibia
Saturniidae	Saturniinae	Bunaeinae		Micragonini			Ludia		pupillata		1011	SPHI00852_0101	Ethiopia
Saturniidae	Saturniinae	Bunaeinae		Micragonini			Micragone		moxicoensis		820	SPHI00837_0101	Democratic Republic of the Congo
Saturniidae	Saturniinae	Bunaeinae		Micragonini			Mucidomorpha		lichenodes		868	SPHI00237_0101	Gabon
Saturniidae	Saturniinae	Bunaeinae		Micragonini			Orthogonioptilum		fang		869	SPHI00591_0101	Gabon
Saturniidae	Saturniinae	Bunaeinae		Micragonini			Orthogonioptilum		vestigiatum		915	SPHI00551_0101	Gabon
Saturniidae	Saturniinae	Bunaeinae		Micragonini			Orthogonioptilum		violascens		1122	RROU00265_0101	Uganda
Saturniidae	Saturniinae	Bunaeinae		Micragonini			Pseudoludia		suavis		664	SPHI00058_0101	Tanzania
Saturniidae	Saturniinae	Bunaeinae		Micragonini			Vegetia		legraini		586	SPHI00682_0101	Namibia
Saturniidae	Saturniinae	Bunaeinae	Urotini	Pseudapheliini			Pselaphelia		mariaetheresae		657	SPHI00683_0101	Tanzania
Saturniidae	Saturniinae	Bunaeinae	Urotini	Pseudapheliini			Pselaphelia		vandenberghei		676	SPHI00728_0101	Rwanda
Saturniidae	Saturniinae	Bunaeinae	Urotini	Pseudapheliini			Pseudaphelia		simplex		771	SPHI00838_0101	Democratic Republic of the Congo
Saturniidae	Saturniinae	Bunaeinae		Urotini			Maltagorea		auricolor		756	RROU00661_0101	Madagascar
Saturniidae	Saturniinae	Bunaeinae		Urotini			Maltagorea		pseudomariae		879	RROU01345_0101	Madagascar
Saturniidae	Saturniinae	Bunaeinae		Urotini			Pseudantheraea		imperator		738	SPHI00720_0101	Gabon
Saturniidae	Saturniinae	Bunaeinae		Urotini			Sinobirma		malaisei		994	SPHI00773_0101	China
Saturniidae	Saturniinae	Bunaeinae		Urotini			Tagoropsiella		ikondae		1010	SPHI00044_0101	Tanzania
Saturniidae	Saturniinae	Bunaeinae		Urotini			Tagoropsis		sabulosa		944	SPHI00822_0101	Tanzania
Saturniidae	Saturniinae	Bunaeinae		Urotini			Urota		conjuncta		952	SPHI00785_0101	Malawi
Saturniidae		Ceratocampinae		Bathyphlebiini			Bathyphlebia		eminentoides		939	SNAU00046_0101	Peru
Saturniidae		Ceratocampinae		Bathyphlebiini			Bathyphlebia		rufescens		1126	SPHI00059_0101	Ecuador
Saturniidae		Ceratocampinae		Bathyphlebiini			Eacles		barragani		1051	SPHI00826_0101	Ecuador
Saturniidae	Hemileucinae	Ceratocampinae	Hemileucini	Bathyphlebiini		Catharisa	Eacles		cerina		827	SPHI00242_0101	Paraguay
Saturniidae		Ceratocampinae		Bathyphlebiini			Eacles		ducalis		821	SPHI00506_0101	Brazil
Saturniidae		Ceratocampinae		Bathyphlebiini			Eacles		imperialis	imperialis	823	SPHI00540_0101	United States
Saturniidae		Ceratocampinae		Bathyphlebiini			Eacles		ormondei	violacea	1019	SPHI00873_0101	Colombia
Saturniidae		Ceratocampinae		Bathyphlebiini			Neorcarnegia		basirei		1054	SPHI00008_0101	Brazil
Saturniidae		Ceratocampinae		Bathyphlebiini			Schausiella		maranhensis		557	SPHI00490_0101	Brazil
Saturniidae		Ceratocampinae		Bathyphlebiini			Schausiella		subochreata		815	RROU00082_0101	French Guiana
Saturniidae		Ceratocampinae		Citheroniini			Citheronia		phoronea		728	SPHI00520_0101	French Guiana
Saturniidae		Ceratocampinae		Citheroniini			Citheronia		regalis		1152	JRAS05847_0101	USA
Saturniidae		Ceratocampinae		Citheroniini			Citheronioides		collaris		891	RROU00339_0101	Ecuador
Saturniidae		Ceratocampinae		Citheroniini			Citheronula		armata		1017	SPHI00010_0101	Brazil
Saturniidae		Ceratocampinae		Citheroniini			Procitheronia		fenestrata		669	SPHI00510_0101	Colombia
Saturniidae		Ceratocampinae		Citheroniini			Procitheronia		principalis		1045	SPHI00019_0101	Brazil
Saturniidae		Ceratocampinae		Dryocampini			Adeloneivaia		boisduvalii		747	RROU00083_0101	French Guiana
Saturniidae		Ceratocampinae		Dryocampini			Adeloneivaia		catoxantha	catoxantha	724	SPHI00496_0101	French Guiana
Saturniidae		Ceratocampinae		Dryocampini			Adeloneivaia		centrojason		407	RROU00341_0101	Ecuador
Saturniidae		Ceratocampinae		Dryocampini			Adelowalkeria		plateada		702	SPHI00521_0101	French Guiana
Saturniidae		Ceratocampinae		Dryocampini			Adelowalkeria		tristygma		547	SPHI00701_0101	Brazil
Saturniidae		Ceratocampinae		Dryocampini			Almeidella		almeidai		812	SPHI00192_0101	Brazil
Saturniidae		Ceratocampinae		Dryocampini			Anisota		assimilis		844	RROU00534_0101	Mexico
Saturniidae		Ceratocampinae		Dryocampini			Anisota		leucostygma		470	SPHI00700_0101	Mexico
Saturniidae		Ceratocampinae		Dryocampini			Ceratesa		hemirhodia		644	GUEL00253_0101	Argentina
Saturniidae		Ceratocampinae		Dryocampini			Ceropoda		tibialis		966	SPHI00025_0101	Brazil
Saturniidae		Ceratocampinae		Dryocampini			Cicia		pelota		640	SPHI00196_0101	French Guiana
Saturniidae		Ceratocampinae		Dryocampini			Citioica		anthonilis		814	SPHI00204_0101	French Guiana
Saturniidae		Ceratocampinae		Dryocampini			Citioica		homoea		810	SPHI00702_0101	Peru
Saturniidae		Ceratocampinae		Dryocampini			Dacunju		jucunda		875	SPHI00015_0101	Brazil
Saturniidae		Ceratocampinae		Dryocampini			Dryocampa		rubicunda		993	JRAS05849_0101	USA
Saturniidae		Ceratocampinae		Dryocampini			Giacomellia		bilineata		719	SPHI00004_0101	Brazil
Saturniidae		Ceratocampinae		Dryocampini			Jaiba		kesselringi		729	SPHI00003_0101	Brazil
Saturniidae		Ceratocampinae		Dryocampini			Megaceresa		pulchra		1002	SPHI00005_0101	Brazil
Saturniidae		Ceratocampinae		Dryocampini			Mielkesia		paranaensis		812	SPHI00191_0101	Brazil
Saturniidae		Ceratocampinae		Dryocampini			Oiticella		convergens		735	SPHI00804_0101	Brazil
Saturniidae		Ceratocampinae		Dryocampini			Oiticella		luteciae		991	SPHI00021_0101	Brazil
Saturniidae		Ceratocampinae		Dryocampini			Othorene		intermedia		582	RROU00504_0101	Panama
Saturniidae		Ceratocampinae		Dryocampini			Othorene		purpurascens		699	RROU00081_0101	French Guiana
Saturniidae		Ceratocampinae		Dryocampini			Othorene		winbrechlini		627	SPHI00488_0101	Brazil
Saturniidae		Ceratocampinae		Dryocampini			Psilopygida	Psigida	walkeri		810	SPHI00061_0101	Bolivia
Saturniidae		Ceratocampinae		Dryocampini			Psilopygida	Psilopygida	crispula		765	TDEC00004_0101	Argentina
Saturniidae		Ceratocampinae		Dryocampini			Psilopygoides		oda		898	RROU00104_0101	French Guiana
Saturniidae		Ceratocampinae		Dryocampini			Ptiloscola		descimoni		653	RROU00338_0101	Ecuador
Saturniidae		Ceratocampinae		Dryocampini			Ptiloscola		santamartensis		675	GUEL00424_0101	Colombia
Saturniidae		Ceratocampinae		Dryocampini			Rachesa		breteuili		962	RROU00340_0101	Ecuador
Saturniidae		Ceratocampinae		Dryocampini			Rachesa		kaechi		850	SPHI00827_0101	Ecuador
Saturniidae		Ceratocampinae		Dryocampini			Scolesa		viettei		881	SPHI00011_0101	Brazil
Saturniidae		Ceratocampinae		Dryocampini			Syssphinx		delmaiziana		794	SPHI00893_0101	Mexico
Saturniidae		Ceratocampinae		Dryocampini			Syssphinx		molina		662	RROU00101_0101	French Guiana
Saturniidae		Ceratocampinae		Dryocampini			Syssphinx		thiaucourti		644	SPHI01010_0101	Ecuador
Saturniidae		Cercophaninae		Cercophanini			Cercophana		frauenfeldi		906	SPHI00212_0101	Chile
Saturniidae		Cercophaninae		Cercophanini			Microdulia		mirabilis		988	SPHI00079_0101	Chile
Saturniidae		Cercophaninae		Cercophanini			Neocercophana		philippii		554	RROU00878_0101	Chile
Saturniidae		Cercophaninae		Janiodini			Janiodes		ecarcabuco		1079	RROU00147_0101	Colombia
Saturniidae		Cercophaninae		Janiodini			Janiodes		manzanoi		1016	SPHI00825_0101	Ecuador
Saturniidae		Cercophaninae		Janiodini			Janiodes		oxapampensis		822	SPHI00820_0101	Peru
Saturniidae		Hemileucinae		Hemileucini	Automeriina		Ancistrota		plagia		866	SPHI00225_0101	French Guiana
Saturniidae		Hemileucinae		Hemileucini	Automeriina		Auroraia		eophila		838	SPHI00067_0101	Argentina
Saturniidae		Hemileucinae		Hemileucini	Automeriina		Austrolippa		convergens		634	GUEL00190_0101	Brazil
Saturniidae		Hemileucinae		Hemileucini	Automeriina		Automerella		chrisbrechlinae		355	SPHI00069_0101	Brazil
Saturniidae		Hemileucinae		Hemileucini	Automeriina		Automerina		auletes		861	SPHI00894_0101	French Guiana
Saturniidae		Hemileucinae		Hemileucini	Automeriina		Automerina		caudatula		1052	RROU00111_0101	French Guiana
Saturniidae		Hemileucinae		Hemileucini	Automeriina	Eubergioides	Automeris		bertha		1053	SPHI00002_0101	Brazil
Saturniidae		Hemileucinae		Hemileucini	Automeriina		Automeris		dognini		942	SPHI00451_0101	Colombia
Saturniidae		Hemileucinae		Hemileucini	Automeriina		Automeris		egeus		922	RROU00085_0101	French Guiana
Saturniidae		Hemileucinae		Hemileucini	Automeriina		Automeris		wayampi		859	RROU00275_0101	French Guiana
Saturniidae		Hemileucinae		Hemileucini	Automeriina		Automeris		zephyria		920	RROU01116_0101	USA
Saturniidae		Hemileucinae		Hemileucini	Automeriina		Automeropsis		umbrata		1144	SPHI00007_0101	Brazil
Saturniidae		Hemileucinae		Hemileucini	Automeriina		Catacantha		jujuyensis		771	GUEL00360_0101	Argentina
Saturniidae		Hemileucinae		Hemileucini	Automeriina		Catacantha		oculata		815	SPHI00070_0101	Brazil
Saturniidae		Hemileucinae		Hemileucini	Automeriina		Erythromeris		obscurior		1092	SPHI00068_0101	Ecuador
Saturniidae		Hemileucinae		Hemileucini	Automeriina		Eubergia		argyrea		843	SPHI00531_0101	Brazil
Saturniidae		Hemileucinae		Hemileucini	Automeriina		Eubergia		caisa		1100	SPHI00006_0101	Brazil
Saturniidae		Hemileucinae		Hemileucini	Automeriina		Gamelia		catharina		729	SPHI01007_0101	Brazil
Saturniidae		Hemileucinae		Hemileucini	Automeriina		Gamelia		kaechi		838	SPHI00906_0101	Ecuador
Saturniidae		Hemileucinae		Hemileucini	Automeriina		Gamelia		musta		728	GUEL00398_0101	Costa Rica
Saturniidae		Hemileucinae		Hemileucini	Automeriina		Gamelioides		sachai		1106	SPHI00065_0101	Ecuador
Saturniidae		Hemileucinae		Hemileucini	Automeriina		Hylesia	Bertrandylesia	bertrandi		705	RROU00484_0101	Panama
Saturniidae		Hemileucinae		Hemileucini	Automeriina		Hylesia	Hylesia	aeneides	aeneides	999	RROU00482_0101	Panama
Saturniidae		Hemileucinae		Hemileucini	Automeriina		Hylesia	Linylesia	lineata		500	GUEL00463_0101	Mexico
Saturniidae		Hemileucinae		Hemileucini	Automeriina		Hylesia	Micrattacus	scortina		787	SPHI00246_0101	Brazil
Saturniidae		Hemileucinae		Hemileucini	Automeriina		Hylesiopsis		festiva		1133	RROU00271_0101	French Guiana
Saturniidae		Hemileucinae		Hemileucini	Automeriina		Hyperchiria		aniris		1007	RROU00725_0101	French Guiana
Saturniidae		Hemileucinae		Hemileucini	Automeriina		Hyperchiria		azteca		848	RROU00533_0101	Mexico
Saturniidae		Hemileucinae		Hemileucini	Automeriina		Hyperchirioides		bulaea		1046	SPHI00012_0101	Brazil
Saturniidae		Hemileucinae		Hemileucini	Automeriina		Hypermerina		kasyi		800	SPHI00085_0101	Bolivia
Saturniidae		Hemileucinae		Hemileucini	Automeriina		Leucanella		fusca		1132	RROU00535_0101	Mexico
Saturniidae		Hemileucinae		Hemileucini	Automeriina		Leucanella		maasseni		874	SPHI00994_0101	French Guiana
Saturniidae		Hemileucinae		Hemileucini	Automeriina		Mexicantha		garciorum		480	SPHI00051_0101	Mexico
Saturniidae		Hemileucinae		Hemileucini	Automeriina		Molippa		flavopiurica		1117	RROU00320_0101	Ecuador
Saturniidae		Hemileucinae		Hemileucini	Automeriina		Molippa		placida		823	SPHI00897_0101	French Guiana
Saturniidae		Hemileucinae		Hemileucini	Automeriina		Molippa		superba		934	SPHI00075_0101	Bolivia
Saturniidae		Hemileucinae		Hemileucini	Automeriina		Molippa		tusina		929	SPHI00909_0101	Ecuador
Saturniidae		Hemileucinae		Hemileucini	Automeriina		Prohylesia		rosalinda		725	GUEL00151_0101	Brazil
Saturniidae		Hemileucinae		Hemileucini	Automeriina		Pseudautomeris		lata		1038	RROU00113_0101	French Guiana
Saturniidae		Hemileucinae		Hemileucini	Automeriina		Pseudautomeris		rudloffi		906	GUEL99997_0101	Ecuador
Saturniidae		Hemileucinae		Hemileucini	Automeriina		Travassosula		subfumata		856	SPHI00020_0101	Brazil
Saturniidae		Hemileucinae		Hemileucini	Hemileucina		Arias		inbio		838	SPHI00226_0101	Panama
Saturniidae		Hemileucinae		Hemileucini	Hemileucina		Cerodirphia		candida		1156	RROU00858_0101	Colombia
Saturniidae		Hemileucinae		Hemileucini	Hemileucina		Cerodirphia		opis		811	SPHI00900_0101	Brazil
Saturniidae		Hemileucinae		Hemileucini	Hemileucina		Coloradia		pandora		536	GUEL00371_0101	United States
Saturniidae		Hemileucinae		Hemileucini	Hemileucina		Coloradia		sp		1030	SPHI00050_0101	Mexico
Saturniidae		Hemileucinae		Hemileucini	Hemileucina		Dirphia		fernandezi		795	SPHI00347_0101	Venezuela
Saturniidae		Hemileucinae		Hemileucini	Hemileucina		Dirphia		horcana		901	RROU00500_0101	Panama
Saturniidae		Hemileucinae		Hemileucini	Hemileucina		Dirphia		napoensis		955	SPHI00332_0101	Ecuador
Saturniidae		Hemileucinae		Hemileucini	Hemileucina		Dirphiella		pseudotaylori		1005	SPHI00028_0101	Mexico
Saturniidae		Hemileucinae		Hemileucini	Hemileucina		Dirphiopsis		flora		1151	RROU00861_0101	Colombia
Saturniidae		Hemileucinae		Hemileucini	Hemileucina		Dirphiopsis		peggy		760	GUEL00270_0101	Brazil
Saturniidae		Hemileucinae		Hemileucini	Hemileucina		Eudyaria		sigridae		817	GUEL00162_0101	Paraguay
Saturniidae		Hemileucinae		Hemileucini	Hemileucina		Heliconisa		pagenstecheri		1129	SPHI00024_0101	Brazil
Saturniidae		Hemileucinae		Hemileucini	Hemileucina		Hemileuca		hualapai		1041	RROU00276_0101	USA
Saturniidae		Hemileucinae		Hemileucini	Hemileucina		Hemileuca		maia		694	RROU00527_0101	USA
Saturniidae		Hemileucinae		Hemileucini	Hemileucina		Hidripa		paranensis		1174	SPHI00016_0101	Brazil
Saturniidae		Hemileucinae		Hemileucini	Hemileucina		Hispaniodirphia		plana		580	SPHI00073_0101	Dominican Republic
Saturniidae		Hemileucinae		Hemileucini	Hemileucina		Ithomisa		catherina		1184	SPHI00017_0101	Brazil
Saturniidae		Hemileucinae		Hemileucini	Hemileucina		Kentroleuca		dukinfieldi		531	GUEL00182_0101	Brazil
Saturniidae		Hemileucinae		Hemileucini	Hemileucina		Kentroleuca		novaholandensis		1008	SPHI00076_0101	Brazil
Saturniidae		Hemileucinae		Hemileucini	Hemileucina		Lemaireodirphia		albida		835	RROU00214_0101	Mexico
Saturniidae		Hemileucinae		Hemileucini	Hemileucina		Lemaireodirphia		chiapasiana		847	RROU01120_0101	Mexico
Saturniidae		Hemileucinae		Hemileucini	Hemileucina		Manodirphia		manes		894	SPHI00244_0101	Mexico
Saturniidae		Hemileucinae		Hemileucini	Hemileucina		Meroleuca	Dihirpa	litura		1088	SPHI00078_0101	Colombia
Saturniidae		Hemileucinae		Hemileucini	Hemileucina		Meroleuca	Meroleucoides	nata		834	SPHI00241_0101	Ecuador
Saturniidae		Hemileucinae		Hemileucini	Hemileucina		Ormiscodes		cinnamomea		1148	RROU00072_0101	USA
Saturniidae		Hemileucinae		Hemileucini	Hemileucina		Ormiscodes		cognata		866	SPHI00227_0101	Argentina
Saturniidae		Hemileucinae		Hemileucini	Hemileucina		Paradirphia		semirosea		975	RROU00215_0101	Mexico
Saturniidae		Hemileucinae		Hemileucini	Hemileucina		Paradirphia		talamancaia		652	RROU00487_0101	Panama
Saturniidae		Hemileucinae		Hemileucini	Hemileucina		Periphoba		arcaei		947	RROU00488_0101	Panama
Saturniidae		Hemileucinae		Hemileucini	Hemileucina		Periphoba		porioni		813	SPHI00889_0101	Colombia
Saturniidae		Hemileucinae		Hemileucini	Hemileucina		Pseudodirphia		menander		683	RROU00481_0101	Panama
Saturniidae		Hemileucinae		Hemileucini	Hemileucina		Pseudodirphia		niceros		973	SPHI00913_0101	Peru
Saturniidae		Hemileucinae		Hemileucini	Hemileucina		Pseudodirphia		regia		852	GUEL99996_0101	Ecuador
Saturniidae		Hemileucinae		Hemileucini	Hemileucina		Rhodirphia		carminata		1106	RROU00314_0101	Ecuador
Saturniidae		Hemileucinae		Hemileucini	Hemileucina		Winbrechlinia		winbrechlini		925	SPHI00090_0101	Colombia
Saturniidae		Hemileucinae		Hemileucini	Hemileucina		Xanthodirphia		amarilla		1095	SPHI00074_0101	Costa Rica
Saturniidae		Hemileucinae	Hemileucini	Lonomiini			Lonomia		descimoni		966	RROU00176_0101	Colombia
Saturniidae		Hemileucinae	Hemileucini	Lonomiini			Lonomia		obliqua		773	SPHI00474_0101	Brazil
Saturniidae		Hemileucinae	Hemileucini	Lonomiini			Lonomia		santarosensis		1040	SPHI00872_0101	Honduras
Saturniidae		Hemileucinae	Hemileucini	Lonomiini			Periga		circaustralis		859	SPHI00911_0101	Brazil
Saturniidae		Hemileucinae	Hemileucini	Lonomiini			Periga		costaricana		875	GUEL99993_0101	Panama
Saturniidae		Hemileucinae	Hemileucini	Lonomiini			Periga		tatama		1109	RROU00859_0101	Colombia
Saturniidae		Hemileucinae	Hemileucini	Polythysanini			Adetomeris		erythrops		954	SPHI00066_0101	Chile
Saturniidae		Hemileucinae	Hemileucini	Polythysanini			Adetomeris		microphthalma		901	SPHI00213_0101	Chile
Saturniidae		Hemileucinae	Hemileucini	Polythysanini			Callodirphia		arpi		1157	SPHI00013_0101	Brazil
Saturniidae		Hemileucinae	Hemileucini	Polythysanini			Cinommata		bistrigata		781	SPHI00223_0101	Chile
Saturniidae		Hemileucinae		Polythysanini			Polythysana		cinerascens		850	SPHI00224_0101	Chile
Saturniidae		Hemileucinae		Polythysanini			Polythysana		rubrescens		785	SPHI00221_0101	Chile
Saturniidae	Hemileucinae	Hirpidinae	Hemileucini				Hirpida		gaujoni		1016	SPHI00064_0101	Ecuador
Saturniidae	Hemileucinae	Hirpidinae	Hemileucini				Hirpida		gaujoni		900	SPHI00239_0101	Ecuador
Saturniidae	Hemileucinae	Hirpidinae	Hemileucini				Hirpida		levomaranensis		838	GUEL00464_0101	Peru
Saturniidae	Hemileucinae	Hirpidinae	Hemileucini				Hirpida		nigrolinea		619	GUEL00268_0101	Bolivia
Saturniidae	Hemileucinae	Hirpidinae	Hemileucini				Hirpida		santboyacana		980	RBRE00015_0101	Colombia
Saturniidae	Hemileucinae	Hirpidinae	Hemileucini				Hirpsinjaevia		viksinjaevi		848	RROU01264_0101	Peru
Saturniidae		Oxyteninae					Homoeopteryx		pinchcarchensis		1057	SPHI00081_0101	Ecuador
Saturniidae		Oxyteninae					Oxytenis		modoccidentalis		1002	RROU00337_0101	Ecuador
Saturniidae		Oxyteninae					Oxytenis		naemia		783	SPHI00922_0101	Brazil
Saturniidae		Oxyteninae					Oxytenis		peregrina		669	SPHI00621_0101	French Guiana
Saturniidae		Oxyteninae					Therinia		buckleyi		857	RROU00336_0101	Ecuador
Saturniidae		Oxyteninae					Therinia		sp		695	SPHI00522_0101	French Guiana
Saturniidae		Oxyteninae					Therinia		transversaria		752	RROU00384_0101	Colombia
Saturniidae		Salassinae					Salassa		inversa		867	SPHI00416_0101	Myanmar
Saturniidae		Salassinae					Salassa		katschinica		913	SPHI00414_0101	Myanmar
Saturniidae		Salassinae					Salassa		mesosa		970	RROU00602_0101	China
Saturniidae		Salassinae					Salassa		olivacea		710	SPHI00422_0101	China
Saturniidae		Salassinae					Salassa		siriae		911	SPHI00417_0101	Vietnam
Saturniidae		Saturniinae		Attacini			Archaeoattacus		edwardsii		1161	RROU00225_0101	India
Saturniidae		Saturniinae		Attacini			Archaeoattacus		staudingeri		860	GUEL00010_0101	Indonesia
Saturniidae		Saturniinae		Attacini			Attacus		caesar		1017	RROU00514_0101	Philippines
Saturniidae		Saturniinae		Attacini			Attacus		taprobanis		827	SPHI00709_0101	India
Saturniidae		Saturniinae		Attacini			Attacus		wardi		667	GUEL00024_0101	Australia
Saturniidae		Saturniinae		Attacini			Callosamia		promethea		1090	RROU00200_0101	USA
Saturniidae		Saturniinae		Attacini			Callosamia		securifera		780	GUEL00002_0101	United States
Saturniidae		Saturniinae		Attacini			Coscinocera		anteus		736	GUEL00055_0101	Indonesia
Saturniidae		Saturniinae		Attacini			Coscinocera		rothschildi		977	SPHI00800_0101	Indonesia
Saturniidae		Saturniinae		Attacini			Epiphora		bauhiniae		996	SPHI00863_0101	Ethiopia
Saturniidae		Saturniinae		Attacini			Epiphora		magdalena		967	SNAU00088_0101	Tanzania
Saturniidae		Saturniinae		Attacini			Epiphora		marginimacula		749	GUEL00073_0101	Democratic Republic of the Congo
Saturniidae		Saturniinae		Attacini			Eupackardia		calleta		840	RROU00876_0101	Mexico
Saturniidae		Saturniinae		Attacini			Hyalophora		cecropia		1073	JRAS07271_0103	USA
Saturniidae		Saturniinae		Attacini			Hyalophora		mexicana		815	SPHI00772_0101	Mexico
Saturniidae		Saturniinae	Saturniini	Attacini			Rhodinia		broschi		844	GUEL00039_0101	China
Saturniidae		Saturniinae	Saturniini	Attacini			Rhodinia		fugax	diana	1047	RROU00601_0101	South Korea
Saturniidae		Saturniinae		Attacini			Rothschildia		erycina	nigrescens	908	SNAU00026_0101	Panama
Saturniidae		Saturniinae		Attacini			Rothschildia		hesperus		691	RROU01205_0101	French Guiana
Saturniidae		Saturniinae		Attacini			Rothschildia		orizaba		882	SNAU00032_0101	Bolivia
Saturniidae		Saturniinae		Attacini			Samia		canningi		801	GUEL00078_0101	India
Saturniidae		Saturniinae		Attacini			Samia		peigleri		668	GUEL00093_0101	Indonesia
Saturniidae		Saturniinae		Attacini			Samia		tetrica		945	SPHI00884_0101	Malaysia
Saturniidae		Saturniinae		Saturniini			Actias		chapae	chapae	1111	RROU00003_0101	Vietnam
Saturniidae		Saturniinae		Saturniini			Actias		isabellae		869	RROU00025_0101	France
Saturniidae		Saturniinae		Saturniini			Actias		selene		741	RROU00017_0101	Thailand
Saturniidae		Saturniinae		Saturniini			Agapema		homogena		1126	JRAS07700_0101	USA
Saturniidae		Saturniinae		Saturniini			Agapema		pelora		445	SPHI00427_0101	Mexico
Saturniidae		Saturniinae		Saturniini			Antheraea	Antheraea	hagedorni		846	SPHI00379_0101	Philippines
Saturniidae		Saturniinae		Saturniini			Antheraea	Antheraea	roylii	korintjiana	886	SPHI00390_0101	Indonesia
Saturniidae		Saturniinae		Saturniini			Antheraea	Antheraea	sumatrana		914	RROU00658_0101	Indonesia
Saturniidae		Saturniinae		Saturniini			Antheraea	Antheraeopsis	castanea		967	SPHI00460_0101	China
Saturniidae		Saturniinae		Saturniini			Antheraea	Antheraeopsis	paniki		1156	RROU00263_0101	Philippines
Saturniidae		Saturniinae		Saturniini			Antheraea	Telea	discata		913	SPHI00377_0101	China
Saturniidae		Saturniinae		Saturniini			Antheraea	Telea	godmani		823	RROU00552_0101	Guatemala
Saturniidae		Saturniinae		Saturniini			Antheraea	Telea	polyphemus		757	RROU00162_0101	USA
Saturniidae		Saturniinae		Saturniini			Antherina		suraka		998	RROU00560_0101	Madagascar
Saturniidae		Saturniinae		Saturniini			Argema		mimosae		1062	JRAS06019_0101	(Zambia)
Saturniidae		Saturniinae		Saturniini			Argema		mittrei		1002	RROU00562_0101	Madagascar
Saturniidae		Saturniinae		Saturniini			Austrocaligula		eucalypti		1021	JRAS07697_0101	Australia
Saturniidae		Saturniinae		Saturniini			Cachosaturnia		cachara		912	SPHI00195_0101	China
Saturniidae		Saturniinae		Saturniini			Calosaturnia		walterorum		893	SPHI00240_0101	United States
Saturniidae		Saturniinae		Saturniini			Ceranchia		apollina		1075	RROU00021_0101	Madagascar
Saturniidae		Saturniinae		Saturniini			Copaxa	canella-group	joinvillea		766	RROU00055_0101	Brazil
Saturniidae		Saturniinae		Saturniini			Copaxa	copaxoides-group	mannana		842	RROU00143_0101	Mexico
Saturniidae		Saturniinae		Saturniini			Copaxa	multifenestrata-group	syntheratoides		1110	RROU00511_0101	Panama
Saturniidae		Saturniinae		Saturniini			Cricula		fansipanensis		916	SPHI00291_0101	Vietnam
Saturniidae		Saturniinae		Saturniini			Cricula		sumatrensis		923	SPHI00298_0101	Indonesia
Saturniidae		Saturniinae		Saturniini			Cricula		trifenestrata	javana	1137	RROU00532_0101	Indonesia
Saturniidae		Saturniinae		Saturniini			Cricula		vietnama		876	SPHI00283_0101	Vietnam
Saturniidae		Saturniinae	Micragonini	Saturniini			Eosia		digennaroi		720	SPHI00859_0101	Ethiopia
Saturniidae		Saturniinae	Micragonini	Saturniini			Eosia		insignis		1026	SPHI00031_0101	Tanzania
Saturniidae		Saturniinae		Saturniini			Lemaireia		inexpectata		853	SPHI00030_0101	Laos
Saturniidae		Saturniinae		Saturniini			Lemaireia		schintelmeisteri		898	SPHI00410_0101	Philippines
Saturniidae		Saturniinae		Saturniini			Loepa		microocellata		891	SPHI00397_0101	China
Saturniidae		Saturniinae		Saturniini			Loepa		minahassae		932	SPHI00406_0101	Indonesia
Saturniidae		Saturniinae		Saturniini			Loepa		oberthuri		879	RROU00888_0101	China
Saturniidae		Saturniinae		Saturniini			Neodiphthera		papuana		1081	SPHI00052_0101	Indonesia
Saturniidae		Saturniinae		Saturniini			Neodiphthera		paukstadtorum		833	SPHI00751_0101	Indonesia
Saturniidae		Saturniinae		Saturniini			Neoris		naessigi		965	SNAU00096_0101	Turkey
Saturniidae		Saturniinae		Saturniini			Neoris		shadulla		967	RROU00073_0101	Kyrgystan
Saturniidae		Saturniinae		Saturniini			Opodiphthera		astrophela		842	RROU00883_0101	Australia
Saturniidae		Saturniinae		Saturniini			Pararhodia		hiltrautae		1108	SPHI00054_0101	Indonesia
Saturniidae		Saturniinae		Saturniini			Perisomena		caecigena		668	RROU00156_0101	Slovenia
Saturniidae		Saturniinae		Saturniini			Rinaca		jonasi		867	SPHI00194_0101	South Korea
Saturniidae		Saturniinae		Saturniini			Rinaca		thibeta		881	SPHI00435_0101	Thailand
Saturniidae		Saturniinae		Saturniini			Saturnia		atlantica		886	SPHI00424_0101	Tunisia
Saturniidae		Saturniinae		Saturniini			Saturnia		collardi		858	SPHI00425_0101	Laos
Saturniidae		Saturniinae		Saturniini			Syntherata		janetta		667	SPHI00193_0101	Australia
Saturniidae		Saturniinae	Saturniini	Solini			Solus		drepanoides		877	SPHI00233_0101	Bhutan
Saturniidae		Saturniinae	Saturniini	Solini			Solus		kontuma		829	SPHI00409_0101	Vietnam
Saturniidae		Saturniinae	Saturniini	Solini			Solus		parvifenestratus	gabaidanus	1134	SPHI00055_0101	Myanmar
Sphingidae		Langiinae					Langia		zenzeroides		1058	RROU00591_0101	South Korea
Sphingidae		Macroglossinae		Hemarini			Hemaris		fuciformis		1010	RROU00212_0101	Belgium
Sphingidae		Macroglossinae		Macroglossini			Daphnis		nerii		1010	RROU00231_0101	Gabon
Sphingidae		Smerinthinae		Smerinthini			Laothoe		populi		966	RROU00277_0101	France
Sphingidae		Smerinthinae		Smerinthini			Pachysphinx		occidentalis		1061	SPHI00171_0101	Mexico
Sphingidae		Smerinthinae		Smerinthini			Paonias		myops		933	JRAS05755_0101	USA
Sphingidae		Smerinthinae		Smerinthini			Smerinthus		ocellata		1027	RROU00209_0101	Belgium
Sphingidae		Smerinthinae					Coequosa		australasiae		938	SPHI00206_0101	Australia
Sphingidae		Sphinginae		Sphingini			Acherontia		atropos		1084	RROU00566_0101	Madagascar
Sphingidae		Sphinginae		Sphingini			Agrius		convolvuli		886	RROU00254_0101	Cameroon
