## Supplementary material for "Phylogenomics Illuminates the Evolutionary History of Wild Silkmoths in Space and Time (Lepidoptera: Saturniidae)": Table S: TableS2_biogeography.xlsx

### Sheet: range
Family	Subfamily	Tribe	Genus	Subgenus/Species-group	Tip_annotation_FigS4	Areas
Saturniidae	Saturniinae	Saturniini	Actias		Actias_RROU00003_0101	A C G H I
Saturniidae	Bunaeinae	Micragonini	Adafroptilum		Adafroptilum_RROU00976_0101	D
Saturniidae	Ceratocampinae	Dryocampini	Adeloneivaia		Adeloneivaia_RROU00083_0101	A
Saturniidae	Ceratocampinae	Dryocampini	Adelowalkeria		Adelowalkeria_SPHI00521_0101	A
Saturniidae	Hemileucinae	Polythysanini	Adetomeris		Adetomeris_SPHI00066_0101	A
Saturniidae	Bunaeinae	Micragonini	Adrougeriana		Adrougeriana_SPHI00566_0101	D
Saturniidae	Saturniinae	Saturniini	Agapema		Agapema_JRAS07700_0101	B C
Saturniidae	Agliinae		Aglia		Aglia_RROU01325_0101	H I
Saturniidae	Arsenurinae	Almeidaiini	Almeidaia		Almeidaia_RROU00164_0101	A
Saturniidae	Ceratocampinae	Dryocampini	Almeidella		Almeidella_SPHI00192_0101	A
Saturniidae	Hemileucinae	Hemileucini	Ancistrota		Ancistrota_SPHI00225_0101	A
Saturniidae	Ceratocampinae	Dryocampini	Anisota		Anisota_RROU00534_0101	A B C
Saturniidae	Saturniinae	Saturniini	Antheraea	Antheraea	Antheraea_SPHI00379_0101	G I
Saturniidae	Saturniinae	Saturniini	Antheraea	Antheraeopsis	Antheraea_SPHI00460_0101	G I
Saturniidae	Saturniinae	Saturniini	Antheraea	Telea	Antheraea_SPHI00377_0101	A B C I
Saturniidae	Saturniinae	Saturniini	Antherina		Antherina_RROU00560_0101	E
Saturniidae	Bunaeinae	Antistathmopterini	Antistathmoptera		Antistathmoptera_SPHI00042_0101	D
Saturniidae	Saturniinae	Attacini	Archaeoattacus		Archaeoattacus_RROU00225_0101	G I
Saturniidae	Saturniinae	Saturniini	Argema		Argema_JRAS06019_0101	D E
Saturniidae	Hemileucinae	Hemileucini	Arias		Arias_SPHI00226_0101	A
Saturniidae	Arsenurinae	Arsenurini	Arsenura		Arsenura_RROU00344_0101	A
Saturniidae	Bunaeinae	Bunaeini	Athletes		Athletes_SPHI00777_0101	D
Saturniidae	Saturniinae	Attacini	Attacus		Attacus_RROU00514_0101	G F I
Saturniidae	Bunaeinae	Bunaeini	Aurivillius		Aurivillius_SPHI00581_0101	D
Saturniidae	Hemileucinae	Hemileucini	Auroraia		Auroraia_SPHI00067_0101	A
Saturniidae	Saturniinae	Saturniini	Austrocaligula		Austrocaligula_JRAS07697_0101	F
Saturniidae	Hemileucinae	Hemileucini	Austrolippa		Austrolippa_GUEL00190_0101	A
Saturniidae	Hemileucinae	Hemileucini	Automerella		Automerella_SPHI00069_0101	A
Saturniidae	Hemileucinae	Hemileucini	Automerina		Automerina_SPHI00894_0101	A
Saturniidae	Hemileucinae	Hemileucini	Automeris		Automeris_SPHI00451_0101	A B C
Saturniidae	Hemileucinae	Hemileucini	Automeropsis		Automeropsis_SPHI00007_0101	A
Saturniidae	Bunaeinae	Micragonini	Basquiniana		Basquiniana_SPHI00234_0101	D
Saturniidae	Ceratocampinae	Bathyphlebiini	Bathyphlebia		Bathyphlebia_SNAU00046_0101	A
Saturniidae	Bunaeinae	Bunaeini	Bunaea		Bunaea_RROU00916_0101	D E
Saturniidae	Bunaeinae	Bunaeini	Bunaeopsis		Bunaeopsis_SPHI00855_0101	D
Saturniidae	Saturniinae	Saturniini	Cachosaturnia		Cachosaturnia_SPHI00195_0101	I
Saturniidae	Arsenurinae	Arsenurini	Caio		Caio_RROU00544_0101	A
Saturniidae	Hemileucinae	Polythysanini	Callodirphia		Callodirphia_SPHI00013_0101	A
Saturniidae	Saturniinae	Attacini	Callosamia		Callosamia_RROU00200_0101	C
Saturniidae	Saturniinae	Saturniini	Calosaturnia		Calosaturnia_SPHI00240_0101	B
Saturniidae	Bunaeinae	Micragonini	Campimoptilum		Campimoptilum_SPHI00048_0101	D
Saturniidae	Bunaeinae	Micragonini	Carnegia		Carnegia_RROU00771_0101	D
Saturniidae	Hemileucinae	Hemileucini	Catacantha		Catacantha_GUEL00360_0101	A
Saturniidae	Saturniinae	Saturniini	Ceranchia		Ceranchia_RROU00021_0101	E
Saturniidae	Ceratocampinae	Dryocampini	Ceratesa		Ceratesa_GUEL00253_0101	A
Saturniidae	Cercophaninae	Cercophanini	Cercophana		Cercophana_SPHI00212_0101	A
Saturniidae	Hemileucinae	Hemileucini	Cerodirphia		Cerodirphia_RROU00858_0101	A
Saturniidae	Ceratocampinae	Dryocampini	Ceropoda		Ceropoda_SPHI00025_0101	A
Saturniidae	Ceratocampinae	Dryocampini	Cicia		Cicia_SPHI00196_0101	A
Saturniidae	Bunaeinae	Bunaeini	Cinabra		Cinabra_SPHI00842_0101	D
Saturniidae	Hemileucinae	Polythysanini	Cinommata		Cinommata_SPHI00223_0101	A
Saturniidae	Bunaeinae	Bunaeini	Cirina		Cirina_MOZA00074_0101	D
Saturniidae	Ceratocampinae	Citheroniini	Citheronia		Citheronia_SPHI00520_0101	A B C
Saturniidae	Ceratocampinae	Citheroniini	Citheronioides		Citheronioides_RROU00339_0101	A
Saturniidae	Ceratocampinae	Citheroniini	Citheronula		Citheronula_SPHI00010_0101	A
Saturniidae	Ceratocampinae	Dryocampini	Citioica		Citioica_SPHI00204_0101	A
Saturniidae	Hemileucinae	Hemileucini	Coloradia		Coloradia_GUEL00371_0101	A B
Saturniidae	Saturniinae	Saturniini	Copaxa	canella-group	Copaxa_RROU00055_0101	A B
Saturniidae	Arsenurinae	Arsenurini	Copiopteryx		Copiopteryx_SPHI00501_0101	A
Saturniidae	Saturniinae	Attacini	Coscinocera		Coscinocera_GUEL00055_0101	G F
Saturniidae	Saturniinae	Saturniini	Cricula		Cricula_SPHI00291_0101	G I
Saturniidae	Bunaeinae	Micragonini	Cyrtogone		Cyrtogone_SPHI00714_0101	D
Saturniidae	Ceratocampinae	Dryocampini	Dacunju		Dacunju_SPHI00015_0101	A
Saturniidae	Bunaeinae	Micragonini	Decachorda		Decachorda_SPHI00841_0101	D
Saturniidae	Hemileucinae	Hemileucini	Dirphia		Dirphia_SPHI00347_0101	A
Saturniidae	Hemileucinae	Hemileucini	Dirphiella		Dirphiella_SPHI00028_0101	A
Saturniidae	Hemileucinae	Hemileucini	Dirphiopsis		Dirphiopsis_RROU00861_0101	A
Saturniidae	Bunaeinae	Micragonini	Dogoia		Dogoia_SPHI00595_0101	D
Saturniidae	Ceratocampinae	Dryocampini	Dryocampa		Dryocampa_JRAS05849_0101	C
Saturniidae	Arsenurinae	Arsenurini	Dysdaemonia		Dysdaemonia_RROU00875_0101	A
Saturniidae	Ceratocampinae	Bathyphlebiini	Eacles		Eacles_SPHI00826_0101	A C
Saturniidae	Bunaeinae	Eochroini	Eochroa		Eochroa_SPHI00038_0101	D
Saturniidae	Saturniinae	Saturniini	Eosia		Eosia_SPHI00859_0101	D
Saturniidae	Saturniinae	Attacini	Epiphora		Epiphora_SPHI00863_0101	D
Saturniidae	Hemileucinae	Hemileucini	Erythromeris		Erythromeris_SPHI00068_0101	A
Saturniidae	Hemileucinae	Hemileucini	Eubergia		Eubergia_SPHI00531_0101	A
Saturniidae	Hemileucinae	Hemileucini	Eubergioides		Eubergioides_SPHI00002_0101	A
Saturniidae	Bunaeinae	Eudaemoniini	Eudaemonia		Eudaemonia_SPHI00555_0101	D
Saturniidae	Hemileucinae	Hemileucini	Eudyaria		Eudyaria_GUEL00162_0101	A
Saturniidae	Saturniinae	Attacini	Eupackardia		Eupackardia_RROU00876_0101	A B C
Saturniidae	Hemileucinae	Hemileucini	Gamelia		Gamelia_SPHI01007_0101	A
Saturniidae	Hemileucinae	Hemileucini	Gamelioides		Gamelioides_SPHI00065_0101	A
Saturniidae	Ceratocampinae	Dryocampini	Giacomellia		Giacomellia_SPHI00004_0101	A
Saturniidae	Bunaeinae	Bunaeini	Gonimbrasia	Gonimbrasia	Gonimbrasia_SPHI00846_0101	D
Saturniidae	Bunaeinae	Bunaeini	Gonimbrasia	Gonimbrasia	Gonimbrasia_RROU00213_0101	D
Saturniidae	Bunaeinae	Bunaeini	Gonimbrasia	Nudaurelia	Gonimbrasia_RROU00659_0101	D
Saturniidae	Bunaeinae	Micragonini	Goodia		Goodia_SPHI00564_0101	D
Saturniidae	Arsenurinae	Arsenurini	Grammopelta		Grammopelta_RROU00829_0101	A
Saturniidae	Bunaeinae	Bunaeini	Gynanisa		Gynanisa_RROU00983_0101	D
Saturniidae	Hemileucinae	Hemileucini	Heliconisa		Heliconisa_SPHI00024_0101	A
Saturniidae	Hemileucinae	Hemileucini	Hemileuca		Hemileuca_RROU00276_0101	B C
Saturniidae	Bunaeinae	Bunaeini	Heniocha		Heniocha_SPHI00351_0101	D
Saturniidae	Hemileucinae	Hemileucini	Hidripa		Hidripa_SPHI00016_0101	A
Saturniidae	Hirpidinae		Hirpida		Hirpida_SPHI00064_0101	A
Saturniidae	Hirpidinae		Hirpsinjaevia		Hirpsinjaevia_RROU01264_0101	A
Saturniidae	Hemileucinae	Hemileucini	Hispaniodirphia		Hispaniodirphia_SPHI00073_0101	A
Saturniidae	Bunaeinae	Micragonini	Holocerina		Holocerina_SPHI00597_0101	D
Saturniidae	Oxyteninae		Homoeopteryx		Homoeopteryx_SPHI00081_0101	A
Saturniidae	Saturniinae	Attacini	Hyalophora		Hyalophora_JRAS07271_0103	B C
Saturniidae	Hemileucinae	Hemileucini	Hylesia	Bertrandylesia	Hylesia_RROU00484_0101	A
Saturniidae	Hemileucinae	Hemileucini	Hylesia	Hylesia	Hylesia_RROU00482_0101	A
Saturniidae	Hemileucinae	Hemileucini	Hylesia	Linylesia	Hylesia_GUEL00463_0101	A
Saturniidae	Hemileucinae	Hemileucini	Hylesia	Micrattacus	Hylesia_SPHI00246_0101	A
Saturniidae	Hemileucinae	Hemileucini	Hylesiopsis		Hylesiopsis_RROU00271_0101	A
Saturniidae	Hemileucinae	Hemileucini	Hyperchiria		Hyperchiria_RROU00725_0101	A
Saturniidae	Hemileucinae	Hemileucini	Hyperchirioides		Hyperchirioides_SPHI00012_0101	A
Saturniidae	Hemileucinae	Hemileucini	Hypermerina		Hypermerina_SPHI00085_0101	A
Saturniidae	Bunaeinae	Bunaeini	Imbrasia		Imbrasia_RROU00280_0101	D
Saturniidae	Hemileucinae	Hemileucini	Ithomisa		Ithomisa_SPHI00017_0101	A
Saturniidae	Ceratocampinae	Dryocampini	Jaiba		Jaiba_SPHI00003_0101	A
Saturniidae	Cercophaninae	Janiodini	Janiodes		Janiodes_RROU00147_0101	A
Saturniidae	Hemileucinae	Hemileucini	Kentroleuca		Kentroleuca_GUEL00182_0101	A
Saturniidae	Saturniinae	Saturniini	Lemaireia		Lemaireia_SPHI00030_0101	G
Saturniidae	Hemileucinae	Hemileucini	Lemaireodirphia		Lemaireodirphia_RROU00214_0101	A
Saturniidae	Hemileucinae	Hemileucini	Leucanella		Leucanella_RROU00535_0101	A
Saturniidae	Bunaeinae	Bunaeini	Leucopteryx		Leucopteryx_SPHI00359_0101	D
Saturniidae	Bunaeinae	Bunaeini	Lobobunaea		Lobobunaea_SPHI00835_0101	D
Saturniidae	Saturniinae	Saturniini	Loepa		Loepa_SPHI00397_0101	G I
Saturniidae	Hemileucinae	Lonomiini	Lonomia		Lonomia_RROU00176_0101	A
Saturniidae	Arsenurinae	Arsenurini	Loxolomia		Loxolomia_SPHI00814_0101	A
Saturniidae	Bunaeinae	Micragonini	Ludia		Ludia_SPHI00699_0101	D
Saturniidae	Bunaeinae	Urotini	Maltagorea		Maltagorea_RROU00661_0101	E
Saturniidae	Hemileucinae	Hemileucini	Manodirphia		Manodirphia_SPHI00244_0101	A
Saturniidae	Ceratocampinae	Dryocampini	Megaceresa		Megaceresa_SPHI00005_0101	A
Saturniidae	Bunaeinae	Bunaeini	Melanocera		Melanocera_SPHI00782_0101	D
Saturniidae	Hemileucinae	Hemileucini	Meroleuca	Dihirpa	Meroleuca_SPHI00078_0101	A
Saturniidae	Hemileucinae	Hemileucini	Meroleuca	Meroleucoides	Meroleuca_SPHI00241_0101	A
Saturniidae	Hemileucinae	Hemileucini	Mexicantha		Mexicantha_SPHI00051_0101	A
Saturniidae	Bunaeinae	Micragonini	Micragone		Micragone_SPHI00837_0101	D
Saturniidae	Cercophaninae	Cercophanini	Microdulia		Microdulia_SPHI00079_0101	A
Saturniidae	Ceratocampinae	Dryocampini	Mielkesia		Mielkesia_SPHI00191_0101	A
Saturniidae	Hemileucinae	Hemileucini	Molippa		Molippa_RROU00320_0101	A
Saturniidae	Bunaeinae	Micragonini	Mucidomorpha		Mucidomorpha_SPHI00237_0101	D
Saturniidae	Cercophaninae	Cercophanini	Neocercophana		Neocercophana_RROU00878_0101	A
Saturniidae	Saturniinae	Saturniini	Neodiphthera		Neodiphthera_SPHI00052_0101	G F
Saturniidae	Ceratocampinae	Bathyphlebiini	Neorcarnegia		Neorcarnegia_SPHI00008_0101	A
Saturniidae	Saturniinae	Saturniini	Neoris		Neoris_SNAU00096_0101	H I
Saturniidae	Ceratocampinae	Dryocampini	Oiticella		Oiticella_SPHI00804_0101	A
Saturniidae	Saturniinae	Saturniini	Opodiphthera		Opodiphthera_RROU00883_0101	G F
Saturniidae	Hemileucinae	Hemileucini	Ormiscodes		Ormiscodes_RROU00072_0101	A
Saturniidae	Bunaeinae	Micragonini	Orthogonioptilum		Orthogonioptilum_SPHI00591_0101	D
Saturniidae	Ceratocampinae	Dryocampini	Othorene		Othorene_RROU00504_0101	A
Saturniidae	Oxyteninae		Oxytenis		Oxytenis_RROU00337_0101	A
Saturniidae	Arsenurinae	Arsenurini	Paradaemonia		Paradaemonia_RROU00106_0101	A
Saturniidae	Hemileucinae	Hemileucini	Paradirphia		Paradirphia_RROU00215_0101	A
Saturniidae	Saturniinae	Saturniini	Pararhodia		Pararhodia_SPHI00054_0101	F
Saturniidae	Bunaeinae	Eochroini	Parusta		Parusta_SPHI00060_0101	D
Saturniidae	Hemileucinae	Lonomiini	Periga		Periga_SPHI00911_0101	A
Saturniidae	Hemileucinae	Hemileucini	Periphoba		Periphoba_RROU00488_0101	A
Saturniidae	Saturniinae	Saturniini	Perisomena		Perisomena_RROU00156_0101	H
Saturniidae	Hemileucinae	Polythysanini	Polythysana		Polythysana_SPHI00224_0101	A
Saturniidae	Ceratocampinae	Citheroniini	Procitheronia		Procitheronia_SPHI00510_0101	A
Saturniidae	Hemileucinae	Hemileucini	Prohylesia		Prohylesia_GUEL00151_0101	A
Saturniidae	Bunaeinae	Bunaeini	Protogynanisa		Protogynanisa_SPHI00039_0101	D
Saturniidae	Bunaeinae	Pseudapheliini	Pselaphelia		Pselaphelia_SPHI00683_0101	D
Saturniidae	Bunaeinae	Urotini	Pseudantheraea		Pseudantheraea_SPHI00720_0101	D
Saturniidae	Bunaeinae	Pseudapheliini	Pseudaphelia		Pseudaphelia_SPHI00838_0101	D
Saturniidae	Hemileucinae	Hemileucini	Pseudautomeris		Pseudautomeris_RROU00113_0101	A
Saturniidae	Bunaeinae	Bunaeini	Pseudimbrasia		Pseudimbrasia_MOZA00151_0101	D
Saturniidae	Bunaeinae	Bunaeini	Pseudobunaea		Pseudobunaea_SPHI00776_0101	D
Saturniidae	Hemileucinae	Hemileucini	Pseudodirphia		Pseudodirphia_RROU00481_0101	A
Saturniidae	Bunaeinae	Micragonini	Pseudoludia		Pseudoludia_SPHI00058_0101	D
Saturniidae	Ceratocampinae	Dryocampini	Psilopygida	Psigida	Psilopygida_SPHI00061_0101	A
Saturniidae	Ceratocampinae	Dryocampini	Psilopygida	Psilopygida	Psilopygida_TDEC00004_0101	A
Saturniidae	Ceratocampinae	Dryocampini	Psilopygoides		Psilopygoides_RROU00104_0101	A
Saturniidae	Ceratocampinae	Dryocampini	Ptiloscola		Ptiloscola_RROU00338_0101	A
Saturniidae	Ceratocampinae	Dryocampini	Rachesa		Rachesa_RROU00340_0101	A
Saturniidae	Arsenurinae	Arsenurini	Rhescyntis		Rhescyntis_SPHI00766_0101	A
Saturniidae	Saturniinae	Attacini	Rhodinia		Rhodinia_GUEL00039_0101	G I
Saturniidae	Hemileucinae	Hemileucini	Rhodirphia		Rhodirphia_RROU00314_0101	A
Saturniidae	Saturniinae	Saturniini	Rinaca		Rinaca_SPHI00194_0101	G I
Saturniidae	Bunaeinae	Bunaeini	Rohaniella		Rohaniella_SPHI00036_0101	D
Saturniidae	Saturniinae	Attacini	Rothschildia		Rothschildia_SNAU00026_0101	A B C
Saturniidae	Salassinae		Salassa		Salassa_SPHI00416_0101	G I
Saturniidae	Saturniinae	Attacini	Samia		Samia_GUEL00078_0101	G I
Saturniidae	Saturniinae	Saturniini	Saturnia		Saturnia_SPHI00424_0101	G H I
Saturniidae	Ceratocampinae	Bathyphlebiini	Schausiella		Schausiella_SPHI00490_0101	A
Saturniidae	Ceratocampinae	Dryocampini	Scolesa		Scolesa_SPHI00011_0101	A
Saturniidae	Bunaeinae	Urotini	Sinobirma		Sinobirma_SPHI00773_0101	I
Saturniidae	Saturniinae	Solini	Solus		Solus_SPHI00233_0101	G I
Saturniidae	Saturniinae	Saturniini	Syntherata		Syntherata_SPHI00193_0101	G F
Saturniidae	Ceratocampinae	Dryocampini	Syssphinx	RROU00101_0101	Syssphinx_RROU00101_0101	A
Saturniidae	Ceratocampinae	Dryocampini	Syssphinx	SPHI00893_0101	Syssphinx_SPHI00893_0101	A B C
Saturniidae	Bunaeinae	Urotini	Tagoropsiella		Tagoropsiella_SPHI00044_0101	D
Saturniidae	Bunaeinae	Urotini	Tagoropsis		Tagoropsis_SPHI00822_0101	D
Saturniidae	Oxyteninae		Therinia		Therinia_RROU00336_0101	A
Saturniidae	Arsenurinae	Arsenurini	Titaea		Titaea_SPHI00495_0101	A
Saturniidae	Hemileucinae	Hemileucini	Travassosula		Travassosula_SPHI00020_0101	A
Saturniidae	Bunaeinae	Bunaeini	Ubaena		Ubaena_SPHI00037_0101	D
Saturniidae	Bunaeinae	Urotini	Urota		Urota_SPHI00785_0101	D
Saturniidae	Bunaeinae	Eochroini	Usta		Usta_RROU00199_0101	D
Saturniidae	Bunaeinae	Micragonini	Vegetia		Vegetia_SPHI00682_0101	D
Saturniidae	Hemileucinae	Hemileucini	Winbrechlinia		Winbrechlinia_SPHI00090_0101	A
Saturniidae	Hemileucinae	Hemileucini	Xanthodirphia		Xanthodirphia_SPHI00074_0101	A

### Sheet: dispersal
Present - 5 Ma: Pliocene + Pleistocene
			A	B	C	D	E	F	G	H	I
Dispersal rate matrix	Neotropical	A	-	1	1	0.1	0.1	0.1	0.25	0.25	0.37
	West Nearctic	B	➽	-	1	0.25	0.1	0.1	0.25	0.37	1		➽	Adjacent areas, no barrier dispersal rate = 1
	East Nearctic	C	➽	➽	-	0.1	0.1	0.1	0.25	0.25	0.37		X	Small water barrier dispersal rate = 0.5
	Afrotropical	D	X	XX	X	-	0.5	0.1	0.75	1	0.75		X	Large water barrier dispersal rate = 0.1
	Madagascar	E	X	X	X	X	-	0.1	0.1	0.37	0.1		X	One terrestrial area dispersal rate = 0.75
	Australasian	F	X	X	X	X	X	-	0.5	0.1	0.37		X	Two terrestrial areas dispersal rate = 0.5
	Oriental	G	XX	XX	XX	X	X	X	-	1	1		Probabilities are multiplied when multiple barriers occur
	West Palaearctic	H	XX	XX	XX	➽	XX	XX	➽	-	1
	East Palaearctic	I	XX	X / ➽	XX	X	XX	XX	➽	➽	-
5 Ma - 14 Ma: Late Miocene
			A	B	C	D	E	F	G	H	I
Dispersal rate matrix	Neotropical	A	-	1	1	0.1	0.1	0.1	0.25	0.25	0.37
	West Nearctic	B	➽	-	1	0.1	0.1	0.25	0.37	0.37	1
	East Nearctic	C	➽	➽	-	0.37	0.1	0.1	0.25	0.25	0.37
	Afrotropical	D	X	X	XX	-	0.5	0.1	0.75	1	0.75
	Madagascar	E	X	X	X	X	-	0.1	0.1	0.1	0.1
	Australasian	F	X	XX	X	X	X	-	0.5	0.1	0.1
	Oriental	G	XX	XX	XX	X	X	X	-	1	1
	West Palaearctic	H	XX	XX	XX	➽	XX	XX	➽	-	1
	East Palaearctic	I	XX	X / ➽	XX	X	XX	XX	➽	➽	-
14 Ma - 23 Ma: Early Miocene
			A	B	C	D	E	F	G	H	I
Dispersal rate matrix	Neotropical	A	-	0.5	0.5	0.1	0.1	0.1	0.25	0.25	0.37
	West Nearctic	B	X	-	1	0.1	0.1	0.25	0.37	0.37	1
	East Nearctic	C	X	➽	-	0.37	0.1	0.1	0.25	0.25	0.37
	Afrotropical	D	X	X	XX	-	0.5	0.1	0.75	1	0.75
	Madagascar	E	X	X	X	X	-	0.1	0.1	0.37	0.1
	Australasian	F	X	XX	X	X	X	-	0.5	0.37	0.1
	Oriental	G	XX	XX	XX	X	X	X	-	1	1
	West Palaearctic	H	XX	XX	XX	➽	XX	XX	➽	-	1
	East Palaearctic	I	XX	X / ➽	XX	X	XX	XX	➽	➽	-
23 Ma - 34 Ma: Oligocene
			A	B	C	D	E	F	G	H	I
Dispersal rate matrix	Neotropical	A	-	0.5	0.5	0.1	0.1	0.1	0.25	0.25	0.37
	West Nearctic	B	X	-	1	0.25	0.1	0.1	0.37	0.37	1
	East Nearctic	C	X	➽	-	0.1	0.1	0.1	0.25	0.37	0.5
	Afrotropical	D	X	XX	X	-	0.5	0.1	0.37	1	0.37
	Madagascar	E	X	X	X	X	-	0.1	0.5	0.1	0.1
	Australasian	F	X	X	X	X	X	-	0.1	0.1	0.1
	Oriental	G	XX	XX	XX	XX	X	X	-	1	1
	West Palaearctic	H	XX	XX	XX	➽	X	X	➽	-	1
	East Palaearctic	I	XX	X / ➽	X	XX	X	X	➽	➽	-
34 Ma - 53 Ma: Eocene
			A	B	C	D	E	F	G	H	I
Dispersal rate matrix	Neotropical	A	-	0.1	0.1	0.1	0.1	0.37	0.1	0.1	0.1
	West Nearctic	B	X	-	1	0.25	0.1	0.1	0.75	0.75	1
	East Nearctic	C	X	➽	-	0.37	0.1	0.1	0.75	1	1
	Afrotropical	D	X	XX	XX	-	0.5	0.1	0.1	0.5	0.25
	Madagascar	E	X	X	X	X	-	0.1	0.5	0.1	0.1
	Australasian	F	XX	X	X	X	X	-	0.1	0.1	0.1
	Oriental	G	X	X	X	X	X	X	-	1	1
	West Palaearctic	H	X	X	➽	X	X	XX	➽	-	1
	East Palaearctic	I	XX	X / ➽	➽	XX	X	XX	➽	➽	-

### Sheet: adjacency
Present - 5 Ma: Pliocene + Pleistocene
			Neotropical	West Nearctic	East Nearctic	Afrotropical	Madagascar	Australasian	Oriental	West Palaearctic	East Palaearctic
			A	B	C	D	E	F	G	H	I
adjacency matrix	Neotropical	A	-	1	1	0	0	0	1	1	1
	West Nearctic	B	1	-	1	0	0	0	1	1	1
	East Nearctic	C	1	1	-	0	0	0	1	1	1
	Afrotropical	D	0	0	0	-	1	0	1	1	1
	Madagascar	E	0	0	0	1	-	0	0	0	0
	Australasian	F	0	0	0	0	0	-	1	0	1
	Oriental	G	1	1	1	1	0	1	-	1	1
	West Palaearctic	H	1	1	1	1	0	0	1	-	1
	East Palaearctic	I	1	1	1	1	0	1	1	1	-
5 Ma - 14 Ma: Late Miocene
			A	B	C	D	E	F	G	H	I
adjacency matrix	Neotropical	A	-	1	1	0	0	0	1	1	1
	West Nearctic	B	1	-	1	0	0	0	1	1	1
	East Nearctic	C	1	1	-	0	0	0	1	1	1
	Afrotropical	D	0	0	0	-	1	0	1	1	1
	Madagascar	E	0	0	0	1	-	0	0	0	0
	Australasian	F	0	0	0	0	0	-	1	0	1
	Oriental	G	1	1	1	1	0	1	-	1	1
	West Palaearctic	H	1	1	1	1	0	0	1	-	1
	East Palaearctic	I	1	1	1	1	0	1	1	1	-
14 Ma - 23 Ma: Early Miocene
			A	B	C	D	E	F	G	H	I
adjacency matrix	Neotropical	A	-	1	1	0	0	0	1	0	0
	West Nearctic	B	1	-	1	0	0	0	1	1	1
	East Nearctic	C	1	1	-	0	0	0	1	1	1
	Afrotropical	D	0	0	0	-	1	0	1	1	1
	Madagascar	E	0	0	0	1	-	0	1	0	0
	Australasian	F	0	0	0	0	0	-	1	0	0
	Oriental	G	1	1	1	1	1	1	-	1	1
	West Palaearctic	H	0	1	1	1	0	0	1	-	1
	East Palaearctic	I	0	1	1	1	0	0	1	1	-
23 Ma - 34 Ma: Oligocene
			A	B	C	D	E	F	G	H	I
adjacency matrix	Neotropical	A	-	1	1	0	0	0	0	0	0
	West Nearctic	B	1	-	1	0	0	0	1	1	1
	East Nearctic	C	1	1	-	0	0	0	1	1	1
	Afrotropical	D	0	0	0	-	1	0	1	1	0
	Madagascar	E	0	0	0	1	-	0	1	0	0
	Australasian	F	0	0	0	0	0	-	0	0	0
	Oriental	G	0	1	1	1	1	0	-	1	1
	West Palaearctic	H	0	1	1	1	0	0	1	-	1
	East Palaearctic	I	0	1	1	0	0	0	1	1	-
34 Ma - 53 Ma: Eocene
			A	B	C	D	E	F	G	H	I
adjacency matrix	Neotropical	A	-	0	0	0	0	1	0	0	0
	West Nearctic	B	0	-	1	0	0	0	1	1	1
	East Nearctic	C	0	1	-	0	0	0	0	1	1
	Afrotropical	D	0	0	0	-	1	0	0	1	0
	Madagascar	E	0	0	0	1	-	0	1	0	0
	Australasian	F	1	0	0	0	0	-	0	0	0
	Oriental	G	0	1	0	0	1	0	-	1	1
	West Palaearctic	H	0	1	1	1	0	0	1	-	1
	East Palaearctic	I	0	1	1	0	0	0	1	1	-

### Sheet: biogeobears_param_and_AICc
	LnL	numparams	d	e	j	AICc	AICc_wt
DEC	-361	2	0.0078	0.0053	0	725.9	1.1e-45
DEC+J	-267.2	3	0.0053	1.0e-12	0.014	540.5	2.1e-05
DIVALIKE	-373.2	2	0.0088	0.0055	0	750.5	5.2e-51
DIVALIKE+J	-271	3	0.0056	1.0e-12	0.014	548	4.8e-07
BAYAREALIKE	-385.1	2	0.0068	0.014	0	774.1	3.8e-56
BAYAREALIKE+J	-256.4	3	0.0033	0.0013	0.019	518.9	1.00
