## Supplementary material for "Phylogenomics Illuminates the Evolutionary History of Wild Silkmoths in Space and Time (Lepidoptera: Saturniidae)": Table S: TableS4_dating.xlsx

### Sheet: MCMCtree results
Table S4. Results are based on the combination of posteriors estimated from 5 random data sets of 30,000 bp each / 2 chains per data set. Unit for ages is 100Myr.	uncorrelated rates - median	uncorrelated rates - mean	uncorrelated rates - 95% Equal-tail CI	uncorrelated rates - 95% HPD CI	uncorrelated rates - HPD-CI-width	correlated rates - median	correlated rates - mean	correlated rates - 95% Equal-tail CI	correlated rates - 95% HPD CI	correlated rates - HPD-CI-width
t_n355	0.7201	0.7207	(0.6553,0.7890)	(0.6549,0.7886)	0.1337	0.7750	0.7700	(0.7029,0.8096)	(0.7135,0.8114)	0.0978
t_n356	0.6981	0.6988	(0.6417,0.7580)	(0.6411,0.7573)	0.1162	0.7358	0.7343	(0.6647,0.7947)	(0.6691,0.7980)	0.1289
t_n357	0.6669	0.6677	(0.6143,0.7226)	(0.6144,0.7228)	0.1083	0.6830	0.6829	(0.6264,0.7358)	(0.6267,0.7360)	0.1093
t_n358	0.6320	0.6327	(0.5841,0.6829)	(0.5869,0.6851)	0.0983	0.6391	0.6396	(0.5944,0.6826)	(0.5974,0.6852)	0.0878
t_n359	0.5207	0.5190	(0.5030,0.5250)	(0.5066,0.5255)	0.0189	0.5175	0.5152	(0.4859,0.5249)	(0.4925,0.5255)	0.0330
t_n360	0.4970	0.4961	(0.4775,0.5091)	(0.4796,0.5104)	0.0308	0.4907	0.4892	(0.4569,0.5042)	(0.4636,0.5067)	0.0431
t_n361	0.4603	0.4598	(0.4376,0.4786)	(0.4388,0.4797)	0.0408	0.4370	0.4365	(0.4013,0.4573)	(0.4050,0.4594)	0.0545
t_n362	0.4340	0.4336	(0.4088,0.4557)	(0.4097,0.4565)	0.0468	0.4146	0.4146	(0.3806,0.4366)	(0.3834,0.4387)	0.0553
t_n363	0.4019	0.4017	(0.3757,0.4264)	(0.3761,0.4267)	0.0506	0.3833	0.3827	(0.3531,0.4072)	(0.3548,0.4087)	0.0539
t_n364	0.3018	0.3024	(0.2754,0.3329)	(0.2742,0.3316)	0.0574	0.3120	0.3119	(0.2817,0.3415)	(0.2816,0.3414)	0.0598
t_n365	0.2807	0.2809	(0.2566,0.3063)	(0.2563,0.3060)	0.0497	0.2923	0.2923	(0.2628,0.3216)	(0.2624,0.3212)	0.0587
t_n366	0.2662	0.2664	(0.2411,0.2926)	(0.2411,0.2926)	0.0515	0.2780	0.2782	(0.2496,0.3078)	(0.2489,0.3071)	0.0582
t_n367	0.2169	0.2172	(0.1896,0.2462)	(0.1892,0.2458)	0.0566	0.2214	0.2220	(0.1914,0.2555)	(0.1905,0.2543)	0.0638
t_n368	0.1724	0.1732	(0.1492,0.2015)	(0.1476,0.1995)	0.0519	0.1734	0.1745	(0.1464,0.2096)	(0.1452,0.2080)	0.0627
t_n369	0.1448	0.1451	(0.1229,0.1721)	(0.1218,0.1706)	0.0488	0.1450	0.1460	(0.1203,0.1797)	(0.1188,0.1777)	0.0589
t_n370	0.0902	0.0906	(0.0726,0.1115)	(0.0717,0.1105)	0.0388	0.0870	0.0880	(0.0673,0.1146)	(0.0655,0.1122)	0.0467
t_n371	0.0721	0.0727	(0.0548,0.0934)	(0.0541,0.0924)	0.0383	0.0720	0.0729	(0.0547,0.0966)	(0.0532,0.0944)	0.0411
t_n372	0.0097	0.0100	(0.0059,0.0159)	(0.0055,0.0151)	0.0096	0.0087	0.0090	(0.0054,0.0144)	(0.0050,0.0136)	0.0086
t_n373	0.0217	0.0223	(0.0136,0.0340)	(0.0127,0.0327)	0.0199	0.0238	0.0244	(0.0159,0.0360)	(0.0150,0.0347)	0.0197
t_n374	0.0360	0.0366	(0.0255,0.0508)	(0.0248,0.0496)	0.0249	0.0341	0.0348	(0.0235,0.0501)	(0.0224,0.0483)	0.0259
t_n375	0.0153	0.0157	(0.0095,0.0243)	(0.0088,0.0232)	0.0144	0.0154	0.0158	(0.0100,0.0242)	(0.0093,0.0230)	0.0137
t_n376	0.0655	0.0662	(0.0474,0.0886)	(0.0464,0.0873)	0.0409	0.0582	0.0591	(0.0399,0.0832)	(0.0386,0.0813)	0.0428
t_n377	0.0297	0.0304	(0.0190,0.0455)	(0.0178,0.0437)	0.0259	0.0264	0.0270	(0.0171,0.0406)	(0.0163,0.0391)	0.0229
t_n378	0.1548	0.1568	(0.1326,0.1864)	(0.1317,0.1852)	0.0535	0.1589	0.1607	(0.1336,0.1952)	(0.1324,0.1936)	0.0612
t_n379	0.0115	0.0119	(0.0068,0.0193)	(0.0063,0.0183)	0.0121	0.0220	0.0228	(0.0121,0.0382)	(0.0110,0.0362)	0.0253
t_n380	0.1115	0.1121	(0.0873,0.1406)	(0.0861,0.1393)	0.0531	0.1114	0.1128	(0.0889,0.1432)	(0.0875,0.1414)	0.0539
t_n381	0.0362	0.0367	(0.0255,0.0509)	(0.0244,0.0494)	0.0250	0.0333	0.0341	(0.0222,0.0501)	(0.0212,0.0485)	0.0273
t_n382	0.0318	0.0323	(0.0213,0.0463)	(0.0205,0.0451)	0.0246	0.0299	0.0306	(0.0196,0.0456)	(0.0185,0.0440)	0.0255
t_n383	0.0199	0.0204	(0.0123,0.0320)	(0.0115,0.0306)	0.0191	0.0181	0.0187	(0.0111,0.0294)	(0.0103,0.0281)	0.0177
t_n384	0.1076	0.1083	(0.0822,0.1384)	(0.0812,0.1371)	0.0559	0.1162	0.1165	(0.0845,0.1494)	(0.0848,0.1497)	0.0649
t_n385	0.0869	0.0877	(0.0639,0.1159)	(0.0627,0.1143)	0.0516	0.0948	0.0953	(0.0674,0.1250)	(0.0670,0.1246)	0.0576
t_n386	0.0568	0.0577	(0.0378,0.0825)	(0.0364,0.0806)	0.0442	0.0636	0.0642	(0.0437,0.0881)	(0.0425,0.0868)	0.0443
t_n387	0.0612	0.0633	(0.0374,0.1013)	(0.0344,0.0961)	0.0618	0.1197	0.1189	(0.0745,0.1578)	(0.0742,0.1575)	0.0832
t_n388	0.2717	0.2720	(0.2482,0.2970)	(0.2478,0.2965)	0.0488	0.2833	0.2834	(0.2547,0.3128)	(0.2543,0.3124)	0.0581
t_n389	0.2626	0.2628	(0.2395,0.2874)	(0.2392,0.2871)	0.0479	0.2738	0.2741	(0.2460,0.3033)	(0.2451,0.3023)	0.0572
t_n390	0.2500	0.2503	(0.2275,0.2744)	(0.2268,0.2736)	0.0469	0.2598	0.2602	(0.2333,0.2890)	(0.2326,0.2883)	0.0557
t_n391	0.2424	0.2427	(0.2199,0.2666)	(0.2194,0.2660)	0.0467	0.2526	0.2530	(0.2265,0.2813)	(0.2258,0.2804)	0.0547
t_n392	0.2263	0.2265	(0.2044,0.2502)	(0.2036,0.2493)	0.0457	0.2367	0.2372	(0.2121,0.2649)	(0.2114,0.2641)	0.0527
t_n393	0.2089	0.2092	(0.1868,0.2332)	(0.1865,0.2328)	0.0463	0.2170	0.2177	(0.1938,0.2451)	(0.1927,0.2438)	0.0511
t_n394	0.1452	0.1453	(0.1224,0.1714)	(0.1212,0.1701)	0.0488	0.1333	0.1330	(0.1065,0.1570)	(0.1063,0.1568)	0.0505
t_n395	0.1061	0.1063	(0.0810,0.1332)	(0.0803,0.1322)	0.0519	0.0982	0.0981	(0.0754,0.1206)	(0.0754,0.1205)	0.0452
t_n396	0.0847	0.0852	(0.0628,0.1105)	(0.0617,0.1092)	0.0475	0.0803	0.0805	(0.0598,0.1025)	(0.0594,0.1020)	0.0426
t_n397	0.0729	0.0734	(0.0513,0.0988)	(0.0503,0.0976)	0.0473	0.0707	0.0710	(0.0521,0.0913)	(0.0515,0.0906)	0.0391
t_n398	0.1176	0.1180	(0.0953,0.1433)	(0.0946,0.1425)	0.0479	0.1159	0.1160	(0.0878,0.1446)	(0.0880,0.1447)	0.0567
t_n399	0.0942	0.0945	(0.0688,0.1219)	(0.0685,0.1215)	0.0530	0.0953	0.0956	(0.0705,0.1223)	(0.0701,0.1218)	0.0517
t_n400	0.0964	0.0970	(0.0756,0.1212)	(0.0749,0.1203)	0.0454	0.0952	0.0955	(0.0710,0.1213)	(0.0707,0.1209)	0.0503
t_n401	0.0587	0.0592	(0.0429,0.0785)	(0.0420,0.0773)	0.0353	0.0567	0.0572	(0.0407,0.0762)	(0.0398,0.0752)	0.0354
t_n402	0.0527	0.0532	(0.0371,0.0725)	(0.0361,0.0712)	0.0351	0.0517	0.0522	(0.0369,0.0700)	(0.0361,0.0690)	0.0329
t_n403	0.2109	0.2111	(0.1879,0.2356)	(0.1871,0.2348)	0.0477	0.2230	0.2237	(0.1998,0.2516)	(0.1987,0.2502)	0.0516
t_n404	0.1992	0.1995	(0.1753,0.2248)	(0.1747,0.2241)	0.0493	0.2118	0.2127	(0.1896,0.2406)	(0.1886,0.2392)	0.0507
t_n405	0.1422	0.1416	(0.1199,0.1611)	(0.1201,0.1612)	0.0411	0.1641	0.1658	(0.1456,0.1957)	(0.1442,0.1938)	0.0496
t_n406	0.1281	0.1277	(0.1053,0.1483)	(0.1058,0.1487)	0.0429	0.1487	0.1501	(0.1297,0.1802)	(0.1280,0.1778)	0.0498
t_n407	0.1193	0.1191	(0.0971,0.1397)	(0.0976,0.1400)	0.0425	0.1388	0.1402	(0.1207,0.1685)	(0.1189,0.1660)	0.0471
t_n408	0.0476	0.0485	(0.0296,0.0725)	(0.0281,0.0706)	0.0424	0.0571	0.0578	(0.0383,0.0813)	(0.0370,0.0794)	0.0425
t_n409	0.0504	0.0512	(0.0323,0.0750)	(0.0309,0.0731)	0.0422	0.0640	0.0646	(0.0466,0.0861)	(0.0453,0.0844)	0.0391
t_n410	0.1333	0.1328	(0.1109,0.1523)	(0.1114,0.1527)	0.0413	0.1530	0.1554	(0.1353,0.1849)	(0.1339,0.1829)	0.0490
t_n411	0.1065	0.1063	(0.0829,0.1291)	(0.0830,0.1292)	0.0462	0.1241	0.1255	(0.1053,0.1518)	(0.1050,0.1514)	0.0465
t_n412	0.0464	0.0472	(0.0297,0.0694)	(0.0283,0.0674)	0.0391	0.0574	0.0579	(0.0415,0.0776)	(0.0406,0.0764)	0.0358
t_n413	0.0141	0.0146	(0.0087,0.0230)	(0.0080,0.0220)	0.0140	0.0283	0.0294	(0.0152,0.0498)	(0.0133,0.0469)	0.0336
t_n414	0.1083	0.1089	(0.0802,0.1411)	(0.0796,0.1403)	0.0607	0.0989	0.0992	(0.0696,0.1305)	(0.0694,0.1303)	0.0609
t_n415	0.0956	0.0963	(0.0676,0.1285)	(0.0665,0.1273)	0.0608	0.0888	0.0892	(0.0618,0.1192)	(0.0610,0.1183)	0.0573
t_n416	0.1337	0.1337	(0.1112,0.1559)	(0.1109,0.1555)	0.0446	0.1381	0.1372	(0.1084,0.1631)	(0.1082,0.1629)	0.0546
t_n417	0.0831	0.0836	(0.0603,0.1101)	(0.0595,0.1091)	0.0496	0.0953	0.0951	(0.0715,0.1183)	(0.0710,0.1177)	0.0467
t_n418	0.0385	0.0393	(0.0246,0.0585)	(0.0234,0.0567)	0.0333	0.0463	0.0467	(0.0322,0.0638)	(0.0316,0.0630)	0.0314
t_n419	0.1179	0.1181	(0.0964,0.1404)	(0.0959,0.1399)	0.0439	0.1217	0.1210	(0.0941,0.1455)	(0.0942,0.1455)	0.0514
t_n420	0.0377	0.0385	(0.0242,0.0577)	(0.0230,0.0559)	0.0329	0.0427	0.0431	(0.0289,0.0601)	(0.0278,0.0588)	0.0309
t_n421	0.0838	0.0842	(0.0642,0.1065)	(0.0633,0.1055)	0.0422	0.0832	0.0831	(0.0622,0.1041)	(0.0618,0.1036)	0.0418
t_n422	0.0706	0.0711	(0.0511,0.0936)	(0.0499,0.0923)	0.0424	0.0720	0.0721	(0.0528,0.0923)	(0.0524,0.0918)	0.0394
t_n423	0.2344	0.2345	(0.2101,0.2598)	(0.2099,0.2596)	0.0497	0.2430	0.2435	(0.2167,0.2724)	(0.2162,0.2719)	0.0557
t_n424	0.1705	0.1702	(0.1396,0.2030)	(0.1386,0.2019)	0.0632	0.1563	0.1598	(0.1313,0.1959)	(0.1305,0.1948)	0.0644
t_n425	0.0679	0.0685	(0.0518,0.0887)	(0.0508,0.0875)	0.0367	0.0491	0.0501	(0.0330,0.0727)	(0.0316,0.0706)	0.0391
t_n426	0.0520	0.0526	(0.0380,0.0704)	(0.0369,0.0690)	0.0320	0.0380	0.0389	(0.0252,0.0574)	(0.0240,0.0556)	0.0316
t_n427	0.0451	0.0457	(0.0315,0.0634)	(0.0304,0.0620)	0.0316	0.0338	0.0347	(0.0221,0.0519)	(0.0210,0.0500)	0.0291
t_n428	0.0408	0.0418	(0.0262,0.0624)	(0.0249,0.0605)	0.0356	0.0268	0.0276	(0.0162,0.0438)	(0.0150,0.0419)	0.0269
t_n429	0.0474	0.0487	(0.0297,0.0752)	(0.0277,0.0720)	0.0443	0.0523	0.0535	(0.0291,0.0851)	(0.0269,0.0820)	0.0551
t_n430	0.2111	0.2092	(0.1567,0.2471)	(0.1644,0.2517)	0.0873	0.2300	0.2306	(0.2029,0.2616)	(0.2018,0.2604)	0.0585
t_n431	0.1187	0.1187	(0.0759,0.1608)	(0.0742,0.1586)	0.0844	0.1451	0.1452	(0.1143,0.1818)	(0.1127,0.1800)	0.0673
t_n432	0.0742	0.0761	(0.0466,0.1162)	(0.0442,0.1123)	0.0681	0.1102	0.1105	(0.0720,0.1493)	(0.0721,0.1494)	0.0774
t_n433	0.0283	0.0288	(0.0199,0.0408)	(0.0190,0.0396)	0.0206	0.0249	0.0263	(0.0120,0.0481)	(0.0104,0.0449)	0.0345
t_n434	0.0121	0.0125	(0.0077,0.0191)	(0.0072,0.0183)	0.0111	0.0108	0.0116	(0.0052,0.0220)	(0.0043,0.0202)	0.0159
t_n435	0.3722	0.3722	(0.3463,0.3976)	(0.3466,0.3978)	0.0512	0.3527	0.3524	(0.3252,0.3778)	(0.3248,0.3774)	0.0525
t_n436	0.3508	0.3508	(0.3243,0.3777)	(0.3240,0.3773)	0.0533	0.3326	0.3325	(0.3056,0.3588)	(0.3054,0.3584)	0.0531
t_n437	0.3115	0.3121	(0.2881,0.3396)	(0.2870,0.3384)	0.0514	0.2945	0.2943	(0.2669,0.3209)	(0.2670,0.3210)	0.0540
t_n438	0.2974	0.2979	(0.2740,0.3245)	(0.2731,0.3234)	0.0503	0.2819	0.2818	(0.2540,0.3085)	(0.2540,0.3085)	0.0544
t_n439	0.2770	0.2774	(0.2535,0.3034)	(0.2530,0.3029)	0.0499	0.2618	0.2617	(0.2339,0.2887)	(0.2341,0.2889)	0.0548
t_n440	0.2136	0.2140	(0.1901,0.2404)	(0.1893,0.2394)	0.0501	0.1943	0.1941	(0.1644,0.2212)	(0.1643,0.2211)	0.0568
t_n441	0.1927	0.1932	(0.1708,0.2188)	(0.1701,0.2179)	0.0478	0.1780	0.1778	(0.1495,0.2043)	(0.1487,0.2034)	0.0546
t_n442	0.1614	0.1621	(0.1437,0.1858)	(0.1423,0.1841)	0.0417	0.1511	0.1511	(0.1260,0.1762)	(0.1250,0.1750)	0.0500
t_n443	0.1473	0.1478	(0.1300,0.1710)	(0.1288,0.1693)	0.0405	0.1402	0.1402	(0.1165,0.1644)	(0.1153,0.1630)	0.0477
t_n444	0.1197	0.1202	(0.1035,0.1401)	(0.1026,0.1388)	0.0362	0.1154	0.1155	(0.0944,0.1375)	(0.0936,0.1364)	0.0428
t_n445	0.0905	0.0907	(0.0785,0.1046)	(0.0777,0.1037)	0.0260	0.0901	0.0903	(0.0727,0.1090)	(0.0721,0.1082)	0.0361
t_n446	0.0850	0.0853	(0.0737,0.0984)	(0.0734,0.0980)	0.0246	0.0854	0.0856	(0.0687,0.1036)	(0.0681,0.1029)	0.0348
t_n447	0.0771	0.0774	(0.0648,0.0914)	(0.0641,0.0907)	0.0266	0.0786	0.0789	(0.0628,0.0963)	(0.0622,0.0954)	0.0333
t_n448	0.0461	0.0463	(0.0364,0.0577)	(0.0360,0.0572)	0.0212	0.0517	0.0520	(0.0400,0.0656)	(0.0395,0.0649)	0.0254
t_n449	0.0291	0.0293	(0.0193,0.0411)	(0.0186,0.0403)	0.0216	0.0339	0.0342	(0.0251,0.0451)	(0.0245,0.0443)	0.0198
t_n450	0.0364	0.0366	(0.0274,0.0475)	(0.0270,0.0470)	0.0200	0.0416	0.0419	(0.0318,0.0535)	(0.0313,0.0529)	0.0215
t_n451	0.0230	0.0234	(0.0151,0.0338)	(0.0146,0.0331)	0.0185	0.0271	0.0274	(0.0197,0.0367)	(0.0192,0.0360)	0.0168
t_n452	0.0680	0.0682	(0.0586,0.0789)	(0.0583,0.0785)	0.0202	0.0669	0.0671	(0.0531,0.0825)	(0.0526,0.0819)	0.0292
t_n453	0.0641	0.0643	(0.0549,0.0748)	(0.0546,0.0744)	0.0198	0.0634	0.0636	(0.0503,0.0782)	(0.0495,0.0773)	0.0278
t_n454	0.0567	0.0568	(0.0478,0.0668)	(0.0475,0.0665)	0.0189	0.0564	0.0566	(0.0446,0.0699)	(0.0440,0.0692)	0.0251
t_n455	0.0500	0.0501	(0.0413,0.0600)	(0.0410,0.0598)	0.0187	0.0504	0.0506	(0.0398,0.0626)	(0.0391,0.0618)	0.0227
t_n456	0.0458	0.0460	(0.0367,0.0562)	(0.0365,0.0559)	0.0194	0.0469	0.0471	(0.0369,0.0585)	(0.0364,0.0579)	0.0215
t_n457	0.0248	0.0250	(0.0163,0.0352)	(0.0159,0.0346)	0.0187	0.0268	0.0270	(0.0201,0.0353)	(0.0197,0.0348)	0.0151
t_n458	0.0196	0.0200	(0.0126,0.0294)	(0.0121,0.0287)	0.0165	0.0189	0.0191	(0.0136,0.0258)	(0.0132,0.0253)	0.0121
t_n459	0.0259	0.0262	(0.0168,0.0375)	(0.0161,0.0366)	0.0205	0.0256	0.0259	(0.0187,0.0344)	(0.0183,0.0338)	0.0155
t_n460	0.0554	0.0555	(0.0444,0.0669)	(0.0443,0.0668)	0.0225	0.0558	0.0560	(0.0437,0.0699)	(0.0431,0.0692)	0.0261
t_n461	0.0416	0.0417	(0.0284,0.0558)	(0.0281,0.0555)	0.0273	0.0418	0.0420	(0.0317,0.0541)	(0.0313,0.0536)	0.0223
t_n462	0.0693	0.0696	(0.0487,0.0925)	(0.0479,0.0916)	0.0436	0.0647	0.0650	(0.0488,0.0831)	(0.0481,0.0823)	0.0342
t_n463	0.0630	0.0639	(0.0415,0.0912)	(0.0401,0.0893)	0.0492	0.0609	0.0613	(0.0432,0.0816)	(0.0427,0.0808)	0.0382
t_n464	0.1133	0.1137	(0.0926,0.1371)	(0.0918,0.1361)	0.0444	0.1038	0.1039	(0.0826,0.1265)	(0.0815,0.1252)	0.0437
t_n465	0.0751	0.0755	(0.0598,0.0935)	(0.0589,0.0925)	0.0335	0.0670	0.0673	(0.0512,0.0853)	(0.0505,0.0844)	0.0339
t_n466	0.0359	0.0365	(0.0233,0.0529)	(0.0223,0.0516)	0.0293	0.0344	0.0348	(0.0249,0.0469)	(0.0242,0.0459)	0.0217
t_n467	0.0653	0.0657	(0.0504,0.0835)	(0.0494,0.0823)	0.0329	0.0589	0.0593	(0.0446,0.0761)	(0.0440,0.0754)	0.0313
t_n468	0.0520	0.0524	(0.0372,0.0700)	(0.0362,0.0689)	0.0327	0.0482	0.0485	(0.0358,0.0636)	(0.0350,0.0626)	0.0276
t_n469	0.0564	0.0577	(0.0360,0.0865)	(0.0341,0.0835)	0.0494	0.0517	0.0524	(0.0324,0.0766)	(0.0309,0.0746)	0.0437
t_n470	0.1352	0.1347	(0.1023,0.1670)	(0.1006,0.1650)	0.0643	0.1287	0.1284	(0.1007,0.1532)	(0.1011,0.1536)	0.0524
t_n471	0.0156	0.0161	(0.0097,0.0252)	(0.0090,0.0240)	0.0150	0.0132	0.0137	(0.0077,0.0222)	(0.0071,0.0211)	0.0140
t_n472	0.0236	0.0242	(0.0145,0.0378)	(0.0134,0.0362)	0.0228	0.0233	0.0240	(0.0139,0.0378)	(0.0129,0.0362)	0.0233
t_n473	0.2525	0.2527	(0.2261,0.2802)	(0.2262,0.2803)	0.0541	0.2407	0.2406	(0.2125,0.2679)	(0.2128,0.2682)	0.0553
t_n474	0.1676	0.1675	(0.1416,0.1966)	(0.1406,0.1954)	0.0547	0.1261	0.1257	(0.0945,0.1535)	(0.0956,0.1545)	0.0588
t_n475	0.1404	0.1402	(0.1158,0.1668)	(0.1146,0.1653)	0.0507	0.1058	0.1056	(0.0788,0.1313)	(0.0791,0.1316)	0.0525
t_n476	0.1155	0.1156	(0.0918,0.1411)	(0.0909,0.1400)	0.0491	0.0878	0.0878	(0.0645,0.1113)	(0.0646,0.1113)	0.0468
t_n477	0.0830	0.0834	(0.0602,0.1091)	(0.0594,0.1082)	0.0488	0.0660	0.0663	(0.0475,0.0865)	(0.0469,0.0858)	0.0388
t_n478	0.1089	0.1093	(0.0785,0.1419)	(0.0781,0.1415)	0.0633	0.0842	0.0844	(0.0606,0.1090)	(0.0607,0.1090)	0.0483
t_n479	0.0076	0.0078	(0.0045,0.0126)	(0.0042,0.0119)	0.0078	0.0116	0.0125	(0.0053,0.0248)	(0.0044,0.0226)	0.0182
t_n480	0.0639	0.0657	(0.0398,0.1017)	(0.0370,0.0973)	0.0603	0.0821	0.0835	(0.0453,0.1296)	(0.0424,0.1260)	0.0836
t_n481	0.1185	0.1191	(0.0863,0.1532)	(0.0863,0.1532)	0.0669	0.0812	0.0825	(0.0476,0.1246)	(0.0458,0.1222)	0.0764
t_n482	0.0984	0.0991	(0.0684,0.1336)	(0.0672,0.1322)	0.0650	0.0690	0.0703	(0.0401,0.1077)	(0.0382,0.1050)	0.0668
t_n483	0.3484	0.3482	(0.3199,0.3750)	(0.3200,0.3751)	0.0551	0.3341	0.3339	(0.3070,0.3597)	(0.3069,0.3596)	0.0527
t_n484	0.2897	0.2864	(0.2315,0.3252)	(0.2375,0.3294)	0.0919	0.2965	0.2962	(0.2655,0.3246)	(0.2661,0.3251)	0.0590
t_n485	0.2733	0.2703	(0.2152,0.3100)	(0.2201,0.3132)	0.0931	0.2803	0.2799	(0.2479,0.3097)	(0.2484,0.3101)	0.0617
t_n486	0.0823	0.0846	(0.0510,0.1307)	(0.0481,0.1261)	0.0780	0.1176	0.1170	(0.0734,0.1557)	(0.0740,0.1563)	0.0822
t_n487	0.2969	0.2967	(0.2687,0.3231)	(0.2692,0.3236)	0.0544	0.2743	0.2741	(0.2442,0.3025)	(0.2448,0.3030)	0.0582
t_n488	0.2850	0.2847	(0.2562,0.3116)	(0.2564,0.3118)	0.0554	0.2647	0.2646	(0.2347,0.2933)	(0.2351,0.2935)	0.0585
t_n489	0.1512	0.1550	(0.1198,0.2024)	(0.1183,0.2003)	0.0820	0.1426	0.1420	(0.1081,0.1787)	(0.1073,0.1777)	0.0705
t_n490	0.0588	0.0594	(0.0452,0.0769)	(0.0442,0.0755)	0.0313	0.0492	0.0500	(0.0322,0.0725)	(0.0307,0.0705)	0.0398
t_n491	0.0401	0.0406	(0.0290,0.0550)	(0.0283,0.0539)	0.0256	0.0339	0.0346	(0.0220,0.0511)	(0.0208,0.0493)	0.0285
t_n492	0.0357	0.0362	(0.0250,0.0502)	(0.0242,0.0492)	0.0250	0.0307	0.0313	(0.0197,0.0467)	(0.0188,0.0453)	0.0265
t_n493	0.0140	0.0144	(0.0087,0.0225)	(0.0081,0.0216)	0.0135	0.0127	0.0132	(0.0077,0.0211)	(0.0070,0.0200)	0.0130
t_n494	0.2741	0.2738	(0.2455,0.3008)	(0.2457,0.3010)	0.0553	0.2563	0.2561	(0.2264,0.2844)	(0.2272,0.2851)	0.0579
t_n495	0.2196	0.2195	(0.1881,0.2506)	(0.1877,0.2502)	0.0625	0.1978	0.1972	(0.1607,0.2286)	(0.1641,0.2310)	0.0670
t_n496	0.1372	0.1369	(0.1096,0.1653)	(0.1076,0.1628)	0.0552	0.1146	0.1147	(0.0837,0.1456)	(0.0845,0.1464)	0.0618
t_n497	0.0551	0.0560	(0.0361,0.0809)	(0.0348,0.0791)	0.0443	0.0453	0.0459	(0.0298,0.0658)	(0.0288,0.0643)	0.0355
t_n498	0.0983	0.0986	(0.0702,0.1290)	(0.0694,0.1281)	0.0587	0.0845	0.0850	(0.0586,0.1140)	(0.0575,0.1126)	0.0552
t_n499	0.0828	0.0839	(0.0551,0.1194)	(0.0532,0.1168)	0.0636	0.0633	0.0642	(0.0400,0.0935)	(0.0386,0.0916)	0.0530
t_n500	0.1075	0.1084	(0.0838,0.1379)	(0.0821,0.1358)	0.0537	0.1284	0.1274	(0.0919,0.1569)	(0.0931,0.1581)	0.0649
t_n501	0.0914	0.0923	(0.0687,0.1211)	(0.0674,0.1194)	0.0520	0.1105	0.1099	(0.0781,0.1379)	(0.0794,0.1391)	0.0597
t_n502	0.0377	0.0385	(0.0242,0.0575)	(0.0228,0.0554)	0.0327	0.0454	0.0459	(0.0293,0.0656)	(0.0283,0.0643)	0.0360
t_n503	0.0877	0.0885	(0.0623,0.1190)	(0.0609,0.1173)	0.0564	0.1070	0.1066	(0.0755,0.1349)	(0.0763,0.1355)	0.0593
t_n504	0.1460	0.1466	(0.1207,0.1791)	(0.1193,0.1774)	0.0581	0.1188	0.1185	(0.0823,0.1518)	(0.0841,0.1532)	0.0691
t_n505	0.0785	0.0793	(0.0531,0.1100)	(0.0521,0.1085)	0.0565	0.0626	0.0632	(0.0408,0.0891)	(0.0399,0.0880)	0.0481
t_n506	0.1130	0.1136	(0.0888,0.1426)	(0.0872,0.1405)	0.0534	0.0933	0.0934	(0.0634,0.1233)	(0.0638,0.1237)	0.0599
t_n507	0.0646	0.0653	(0.0470,0.0873)	(0.0458,0.0858)	0.0399	0.0523	0.0528	(0.0340,0.0740)	(0.0329,0.0727)	0.0398
t_n508	0.0560	0.0567	(0.0387,0.0789)	(0.0374,0.0771)	0.0397	0.0461	0.0466	(0.0301,0.0661)	(0.0295,0.0653)	0.0358
t_n509	0.0742	0.0750	(0.0570,0.0974)	(0.0558,0.0958)	0.0399	0.1319	0.1307	(0.0780,0.1850)	(0.0762,0.1829)	0.1067
t_n510	0.0588	0.0595	(0.0446,0.0782)	(0.0432,0.0764)	0.0332	0.1060	0.1056	(0.0621,0.1504)	(0.0625,0.1507)	0.0882
t_n511	0.0380	0.0385	(0.0275,0.0523)	(0.0266,0.0511)	0.0245	0.0696	0.0700	(0.0402,0.1033)	(0.0381,0.1007)	0.0626
t_n512	0.0310	0.0315	(0.0209,0.0451)	(0.0201,0.0439)	0.0238	0.0578	0.0584	(0.0328,0.0880)	(0.0315,0.0862)	0.0547
t_n513	0.4516	0.4511	(0.4280,0.4707)	(0.4293,0.4718)	0.0425	0.4299	0.4294	(0.3936,0.4511)	(0.3969,0.4531)	0.0562
t_n514	0.4412	0.4408	(0.4172,0.4609)	(0.4185,0.4619)	0.0434	0.4210	0.4205	(0.3850,0.4424)	(0.3885,0.4451)	0.0566
t_n515	0.4187	0.4184	(0.3942,0.4400)	(0.3951,0.4407)	0.0456	0.3945	0.3933	(0.3605,0.4169)	(0.3632,0.4192)	0.0559
t_n516	0.3650	0.3648	(0.3364,0.3919)	(0.3372,0.3927)	0.0555	0.3222	0.3217	(0.2908,0.3507)	(0.2908,0.3506)	0.0598
t_n517	0.3412	0.3411	(0.3138,0.3678)	(0.3142,0.3682)	0.0539	0.2966	0.2965	(0.2669,0.3259)	(0.2665,0.3254)	0.0589
t_n518	0.3135	0.3136	(0.2894,0.3387)	(0.2895,0.3388)	0.0493	0.2577	0.2583	(0.2317,0.2887)	(0.2305,0.2871)	0.0566
t_n519	0.2939	0.2938	(0.2703,0.3173)	(0.2707,0.3177)	0.0470	0.2318	0.2328	(0.2087,0.2625)	(0.2073,0.2605)	0.0532
t_n520	0.2818	0.2817	(0.2584,0.3048)	(0.2585,0.3049)	0.0464	0.2201	0.2212	(0.1983,0.2503)	(0.1967,0.2482)	0.0515
t_n521	0.2523	0.2523	(0.2297,0.2748)	(0.2297,0.2748)	0.0451	0.1809	0.1822	(0.1625,0.2097)	(0.1613,0.2080)	0.0467
t_n522	0.2268	0.2268	(0.2045,0.2491)	(0.2046,0.2492)	0.0446	0.1563	0.1577	(0.1399,0.1837)	(0.1384,0.1819)	0.0435
t_n523	0.2120	0.2119	(0.1879,0.2350)	(0.1879,0.2350)	0.0471	0.1477	0.1489	(0.1317,0.1737)	(0.1304,0.1720)	0.0417
t_n524	0.1871	0.1865	(0.1546,0.2130)	(0.1572,0.2150)	0.0578	0.1324	0.1333	(0.1165,0.1560)	(0.1153,0.1542)	0.0389
t_n525	0.1045	0.1050	(0.0728,0.1395)	(0.0719,0.1386)	0.0666	0.0723	0.0726	(0.0556,0.0918)	(0.0544,0.0904)	0.0360
t_n526	0.1037	0.1046	(0.0754,0.1383)	(0.0744,0.1372)	0.0627	0.0717	0.0722	(0.0530,0.0944)	(0.0520,0.0931)	0.0412
t_n527	0.0677	0.0687	(0.0450,0.0983)	(0.0429,0.0957)	0.0528	0.0478	0.0483	(0.0339,0.0658)	(0.0330,0.0646)	0.0316
t_n528	0.2114	0.2115	(0.1897,0.2335)	(0.1900,0.2336)	0.0437	0.1452	0.1464	(0.1293,0.1715)	(0.1279,0.1697)	0.0418
t_n529	0.1760	0.1763	(0.1566,0.1964)	(0.1567,0.1965)	0.0398	0.1134	0.1142	(0.0984,0.1352)	(0.0973,0.1336)	0.0363
t_n530	0.1348	0.1348	(0.1151,0.1534)	(0.1154,0.1536)	0.0383	0.0854	0.0859	(0.0716,0.1036)	(0.0705,0.1020)	0.0315
t_n531	0.1180	0.1180	(0.0972,0.1387)	(0.0968,0.1383)	0.0415	0.0753	0.0757	(0.0623,0.0920)	(0.0614,0.0908)	0.0294
t_n532	0.1047	0.1047	(0.0835,0.1260)	(0.0837,0.1262)	0.0425	0.0680	0.0684	(0.0555,0.0841)	(0.0542,0.0825)	0.0283
t_n533	0.0918	0.0918	(0.0676,0.1160)	(0.0678,0.1161)	0.0484	0.0610	0.0613	(0.0468,0.0778)	(0.0460,0.0768)	0.0308
t_n534	0.1048	0.1049	(0.0833,0.1270)	(0.0831,0.1268)	0.0437	0.0685	0.0690	(0.0564,0.0847)	(0.0554,0.0833)	0.0279
t_n535	0.0586	0.0592	(0.0427,0.0789)	(0.0416,0.0775)	0.0359	0.0382	0.0386	(0.0296,0.0496)	(0.0290,0.0488)	0.0198
t_n536	0.0269	0.0274	(0.0173,0.0408)	(0.0164,0.0395)	0.0231	0.0179	0.0182	(0.0131,0.0245)	(0.0127,0.0240)	0.0113
t_n537	0.1543	0.1555	(0.1374,0.1759)	(0.1370,0.1755)	0.0385	0.0998	0.1004	(0.0854,0.1203)	(0.0842,0.1186)	0.0344
t_n538	0.1373	0.1376	(0.1208,0.1548)	(0.1209,0.1549)	0.0340	0.0874	0.0880	(0.0743,0.1057)	(0.0732,0.1041)	0.0309
t_n539	0.1114	0.1114	(0.0913,0.1316)	(0.0913,0.1317)	0.0404	0.0727	0.0732	(0.0607,0.0889)	(0.0598,0.0875)	0.0278
t_n540	0.0562	0.0568	(0.0378,0.0790)	(0.0366,0.0775)	0.0409	0.0366	0.0369	(0.0280,0.0477)	(0.0274,0.0469)	0.0195
t_n541	0.0281	0.0289	(0.0174,0.0447)	(0.0163,0.0430)	0.0267	0.0201	0.0204	(0.0139,0.0288)	(0.0133,0.0280)	0.0147
t_n542	0.1276	0.1279	(0.1111,0.1454)	(0.1108,0.1451)	0.0343	0.0818	0.0823	(0.0693,0.0990)	(0.0682,0.0976)	0.0294
t_n543	0.1179	0.1181	(0.1012,0.1359)	(0.1011,0.1358)	0.0347	0.0762	0.0767	(0.0640,0.0927)	(0.0630,0.0913)	0.0283
t_n544	0.0912	0.0913	(0.0728,0.1106)	(0.0727,0.1105)	0.0378	0.0601	0.0605	(0.0497,0.0739)	(0.0489,0.0728)	0.0239
t_n545	0.0730	0.0731	(0.0540,0.0934)	(0.0537,0.0931)	0.0394	0.0501	0.0504	(0.0407,0.0623)	(0.0399,0.0612)	0.0214
t_n546	0.0757	0.0759	(0.0552,0.0974)	(0.0551,0.0972)	0.0421	0.0484	0.0488	(0.0387,0.0611)	(0.0380,0.0601)	0.0221
t_n547	0.1196	0.1198	(0.0896,0.1504)	(0.0898,0.1506)	0.0608	0.0809	0.0813	(0.0634,0.1017)	(0.0621,0.1002)	0.0380
t_n548	0.0546	0.0556	(0.0351,0.0819)	(0.0335,0.0797)	0.0461	0.0377	0.0382	(0.0263,0.0531)	(0.0253,0.0517)	0.0264
t_n549	0.1910	0.1907	(0.1585,0.2192)	(0.1610,0.2211)	0.0601	0.1298	0.1302	(0.1093,0.1527)	(0.1089,0.1524)	0.0434
t_n550	0.1336	0.1332	(0.1059,0.1582)	(0.1056,0.1580)	0.0523	0.0884	0.0888	(0.0700,0.1095)	(0.0696,0.1090)	0.0394
t_n551	0.1173	0.1172	(0.0904,0.1433)	(0.0903,0.1432)	0.0529	0.0794	0.0797	(0.0627,0.0987)	(0.0619,0.0979)	0.0360
t_n552	0.1062	0.1062	(0.0793,0.1326)	(0.0793,0.1326)	0.0533	0.0734	0.0738	(0.0572,0.0924)	(0.0566,0.0916)	0.0350
t_n553	0.0548	0.0559	(0.0352,0.0831)	(0.0332,0.0803)	0.0470	0.0345	0.0351	(0.0228,0.0505)	(0.0218,0.0491)	0.0273
t_n554	0.2147	0.2144	(0.1771,0.2504)	(0.1774,0.2507)	0.0733	0.1525	0.1544	(0.1310,0.1820)	(0.1303,0.1811)	0.0509
t_n555	0.1867	0.1866	(0.1498,0.2236)	(0.1484,0.2218)	0.0735	0.1336	0.1348	(0.1126,0.1603)	(0.1116,0.1590)	0.0475
t_n556	0.0928	0.0938	(0.0641,0.1286)	(0.0622,0.1262)	0.0640	0.0546	0.0551	(0.0389,0.0744)	(0.0379,0.0732)	0.0353
t_n557	0.1656	0.1659	(0.1309,0.2039)	(0.1305,0.2034)	0.0728	0.1216	0.1225	(0.1016,0.1465)	(0.1006,0.1452)	0.0447
t_n558	0.0851	0.0862	(0.0571,0.1214)	(0.0557,0.1195)	0.0638	0.0613	0.0618	(0.0449,0.0814)	(0.0439,0.0801)	0.0363
t_n559	0.2680	0.2679	(0.2393,0.2965)	(0.2393,0.2964)	0.0571	0.2243	0.2250	(0.2001,0.2548)	(0.1983,0.2524)	0.0541
t_n560	0.2578	0.2579	(0.2301,0.2862)	(0.2302,0.2863)	0.0560	0.2158	0.2167	(0.1927,0.2462)	(0.1911,0.2439)	0.0528
t_n561	0.1973	0.1974	(0.1681,0.2274)	(0.1674,0.2267)	0.0593	0.1666	0.1679	(0.1454,0.1977)	(0.1438,0.1952)	0.0514
t_n562	0.1530	0.1555	(0.1301,0.1874)	(0.1288,0.1859)	0.0571	0.1375	0.1383	(0.1168,0.1660)	(0.1147,0.1627)	0.0481
t_n563	0.1146	0.1154	(0.0906,0.1443)	(0.0898,0.1433)	0.0535	0.1041	0.1046	(0.0843,0.1289)	(0.0825,0.1266)	0.0441
t_n564	0.0616	0.0623	(0.0434,0.0855)	(0.0420,0.0837)	0.0416	0.0590	0.0596	(0.0441,0.0782)	(0.0433,0.0771)	0.0338
t_n565	0.0258	0.0264	(0.0162,0.0402)	(0.0153,0.0388)	0.0235	0.0262	0.0267	(0.0181,0.0377)	(0.0173,0.0366)	0.0193
t_n566	0.0292	0.0300	(0.0181,0.0465)	(0.0169,0.0446)	0.0277	0.0255	0.0260	(0.0165,0.0386)	(0.0155,0.0371)	0.0216
t_n567	0.0832	0.0841	(0.0588,0.1148)	(0.0573,0.1127)	0.0554	0.0779	0.0784	(0.0591,0.1011)	(0.0579,0.0995)	0.0417
t_n568	0.0241	0.0248	(0.0153,0.0380)	(0.0144,0.0365)	0.0221	0.0226	0.0231	(0.0150,0.0341)	(0.0142,0.0328)	0.0186
t_n569	0.1804	0.1802	(0.1500,0.2102)	(0.1489,0.2089)	0.0599	0.1520	0.1536	(0.1316,0.1828)	(0.1297,0.1800)	0.0503
t_n570	0.1208	0.1212	(0.0970,0.1473)	(0.0964,0.1466)	0.0503	0.0941	0.0950	(0.0751,0.1194)	(0.0740,0.1179)	0.0439
t_n571	0.1029	0.1034	(0.0807,0.1287)	(0.0800,0.1279)	0.0479	0.0799	0.0806	(0.0628,0.1026)	(0.0616,0.1010)	0.0393
t_n572	0.0975	0.0980	(0.0755,0.1230)	(0.0748,0.1221)	0.0473	0.0762	0.0769	(0.0600,0.0978)	(0.0594,0.0969)	0.0375
t_n573	0.0805	0.0810	(0.0591,0.1057)	(0.0583,0.1047)	0.0464	0.0640	0.0647	(0.0494,0.0836)	(0.0485,0.0823)	0.0338
t_n574	0.1172	0.1171	(0.0811,0.1515)	(0.0820,0.1521)	0.0701	0.1039	0.1047	(0.0821,0.1316)	(0.0809,0.1301)	0.0492
t_n575	0.2034	0.2041	(0.1807,0.2308)	(0.1800,0.2299)	0.0500	0.1649	0.1657	(0.1452,0.1927)	(0.1440,0.1910)	0.0470
t_n576	0.1964	0.1971	(0.1746,0.2232)	(0.1738,0.2222)	0.0484	0.1580	0.1590	(0.1387,0.1853)	(0.1374,0.1835)	0.0461
t_n577	0.1831	0.1838	(0.1621,0.2092)	(0.1609,0.2078)	0.0469	0.1442	0.1450	(0.1257,0.1697)	(0.1246,0.1680)	0.0434
t_n578	0.1727	0.1736	(0.1523,0.1986)	(0.1511,0.1970)	0.0459	0.1352	0.1359	(0.1171,0.1593)	(0.1157,0.1573)	0.0416
t_n579	0.1590	0.1602	(0.1411,0.1849)	(0.1397,0.1832)	0.0435	0.1232	0.1239	(0.1054,0.1464)	(0.1040,0.1446)	0.0406
t_n580	0.1516	0.1530	(0.1346,0.1771)	(0.1336,0.1757)	0.0421	0.1179	0.1185	(0.1007,0.1400)	(0.0997,0.1386)	0.0389
t_n581	0.1421	0.1431	(0.1253,0.1660)	(0.1237,0.1641)	0.0403	0.1102	0.1108	(0.0940,0.1311)	(0.0927,0.1294)	0.0367
t_n582	0.1216	0.1222	(0.1053,0.1426)	(0.1041,0.1411)	0.0370	0.0924	0.0930	(0.0777,0.1112)	(0.0767,0.1099)	0.0332
t_n583	0.0324	0.0332	(0.0205,0.0506)	(0.0191,0.0486)	0.0295	0.0213	0.0216	(0.0142,0.0313)	(0.0136,0.0303)	0.0168
t_n584	0.1006	0.1010	(0.0850,0.1195)	(0.0842,0.1185)	0.0343	0.0750	0.0754	(0.0613,0.0921)	(0.0605,0.0911)	0.0306
t_n585	0.0920	0.0924	(0.0770,0.1102)	(0.0763,0.1094)	0.0331	0.0690	0.0695	(0.0566,0.0849)	(0.0557,0.0838)	0.0281
t_n586	0.0719	0.0722	(0.0572,0.0894)	(0.0564,0.0884)	0.0320	0.0538	0.0542	(0.0435,0.0671)	(0.0429,0.0662)	0.0234
t_n587	0.0144	0.0148	(0.0089,0.0227)	(0.0082,0.0217)	0.0135	0.0085	0.0087	(0.0057,0.0125)	(0.0055,0.0122)	0.0067
t_n588	0.0243	0.0248	(0.0156,0.0369)	(0.0148,0.0357)	0.0209	0.0161	0.0164	(0.0113,0.0231)	(0.0109,0.0224)	0.0115
t_n589	0.0595	0.0598	(0.0415,0.0799)	(0.0405,0.0788)	0.0383	0.0465	0.0469	(0.0358,0.0605)	(0.0352,0.0596)	0.0245
t_n590	0.0906	0.0909	(0.0676,0.1157)	(0.0673,0.1152)	0.0479	0.0656	0.0660	(0.0517,0.0825)	(0.0511,0.0817)	0.0307
t_n591	0.1134	0.1133	(0.0794,0.1466)	(0.0798,0.1469)	0.0671	0.0876	0.0881	(0.0678,0.1107)	(0.0672,0.1100)	0.0427
t_n592	0.1465	0.1465	(0.1126,0.1818)	(0.1128,0.1819)	0.0692	0.1277	0.1285	(0.1088,0.1517)	(0.1082,0.1511)	0.0428
t_n593	0.1123	0.1122	(0.0761,0.1489)	(0.0768,0.1496)	0.0727	0.0998	0.1004	(0.0806,0.1230)	(0.0802,0.1224)	0.0422
t_n594	0.0705	0.0736	(0.0409,0.1240)	(0.0368,0.1168)	0.0800	0.1004	0.1010	(0.0765,0.1281)	(0.0756,0.1271)	0.0515
t_n595	0.1645	0.1729	(0.1304,0.2470)	(0.1257,0.2389)	0.1131	0.2362	0.2359	(0.2021,0.2685)	(0.2029,0.2692)	0.0663
t_n596	0.0755	0.0771	(0.0519,0.1121)	(0.0492,0.1078)	0.0586	0.1196	0.1194	(0.0825,0.1533)	(0.0835,0.1542)	0.0706
t_n597	0.0188	0.0193	(0.0115,0.0305)	(0.0106,0.0291)	0.0184	0.0328	0.0337	(0.0191,0.0532)	(0.0179,0.0512)	0.0333
t_n598	0.1496	0.1584	(0.1164,0.2320)	(0.1121,0.2239)	0.1118	0.2195	0.2192	(0.1848,0.2524)	(0.1852,0.2528)	0.0676
t_n599	0.0665	0.0683	(0.0424,0.1048)	(0.0396,0.1001)	0.0605	0.1038	0.1043	(0.0695,0.1419)	(0.0690,0.1413)	0.0723
t_n600	0.2141	0.2148	(0.1698,0.2634)	(0.1692,0.2627)	0.0935	0.1788	0.1773	(0.1277,0.2284)	(0.1286,0.2292)	0.1006
t_n601	0.1083	0.1093	(0.0787,0.1447)	(0.0777,0.1434)	0.0657	0.0910	0.0924	(0.0588,0.1333)	(0.0567,0.1306)	0.0739
t_n602	0.0561	0.0573	(0.0364,0.0845)	(0.0344,0.0818)	0.0474	0.0485	0.0499	(0.0300,0.0773)	(0.0282,0.0744)	0.0463
t_n603	0.1030	0.1040	(0.0753,0.1381)	(0.0737,0.1361)	0.0625	0.0839	0.0854	(0.0540,0.1246)	(0.0519,0.1219)	0.0699
t_n604	0.0754	0.0766	(0.0505,0.1091)	(0.0486,0.1066)	0.0579	0.0636	0.0650	(0.0400,0.0976)	(0.0384,0.0951)	0.0567
t_n605	0.3601	0.3597	(0.3295,0.3875)	(0.3304,0.3883)	0.0579	0.3220	0.3202	(0.2807,0.3482)	(0.2843,0.3505)	0.0663
t_n606	0.3396	0.3394	(0.3100,0.3670)	(0.3102,0.3672)	0.0570	0.3055	0.3038	(0.2646,0.3319)	(0.2683,0.3347)	0.0664
t_n607	0.2690	0.2692	(0.2432,0.2962)	(0.2434,0.2964)	0.0530	0.2097	0.2062	(0.1665,0.2346)	(0.1701,0.2371)	0.0671
t_n608	0.2474	0.2477	(0.2235,0.2734)	(0.2230,0.2729)	0.0499	0.1940	0.1903	(0.1531,0.2167)	(0.1569,0.2195)	0.0625
t_n609	0.2246	0.2249	(0.2015,0.2498)	(0.2009,0.2492)	0.0483	0.1767	0.1731	(0.1389,0.1975)	(0.1423,0.2000)	0.0577
t_n610	0.1894	0.1897	(0.1683,0.2122)	(0.1680,0.2118)	0.0438	0.1404	0.1377	(0.1095,0.1577)	(0.1111,0.1589)	0.0478
t_n611	0.1813	0.1816	(0.1609,0.2039)	(0.1606,0.2035)	0.0430	0.1352	0.1326	(0.1050,0.1523)	(0.1069,0.1538)	0.0468
t_n612	0.1683	0.1685	(0.1477,0.1916)	(0.1469,0.1907)	0.0438	0.1272	0.1249	(0.0988,0.1440)	(0.1003,0.1451)	0.0448
t_n613	0.1528	0.1539	(0.1344,0.1766)	(0.1335,0.1755)	0.0419	0.1180	0.1160	(0.0914,0.1343)	(0.0926,0.1352)	0.0426
t_n614	0.0464	0.0474	(0.0295,0.0708)	(0.0280,0.0685)	0.0406	0.0342	0.0346	(0.0227,0.0490)	(0.0219,0.0480)	0.0261
t_n615	0.1388	0.1391	(0.1190,0.1608)	(0.1173,0.1589)	0.0415	0.1077	0.1062	(0.0833,0.1241)	(0.0843,0.1248)	0.0406
t_n616	0.0884	0.0888	(0.0667,0.1125)	(0.0663,0.1120)	0.0456	0.0685	0.0682	(0.0510,0.0847)	(0.0512,0.0849)	0.0337
t_n617	0.0628	0.0634	(0.0431,0.0866)	(0.0425,0.0858)	0.0434	0.0499	0.0500	(0.0362,0.0644)	(0.0358,0.0639)	0.0281
t_n618	0.1039	0.1039	(0.0787,0.1293)	(0.0788,0.1293)	0.0505	0.0817	0.0812	(0.0622,0.0989)	(0.0624,0.0990)	0.0366
t_n619	0.1497	0.1503	(0.1303,0.1740)	(0.1300,0.1736)	0.0436	0.1105	0.1089	(0.0855,0.1270)	(0.0864,0.1277)	0.0413
t_n620	0.1145	0.1148	(0.0941,0.1377)	(0.0930,0.1365)	0.0435	0.0786	0.0782	(0.0597,0.0949)	(0.0601,0.0953)	0.0351
t_n621	0.0380	0.0386	(0.0246,0.0566)	(0.0235,0.0550)	0.0315	0.0220	0.0223	(0.0148,0.0315)	(0.0143,0.0307)	0.0165
t_n622	0.0511	0.0517	(0.0346,0.0724)	(0.0333,0.0708)	0.0375	0.0281	0.0284	(0.0195,0.0392)	(0.0190,0.0386)	0.0196
t_n623	0.0725	0.0732	(0.0546,0.0955)	(0.0535,0.0941)	0.0406	0.0612	0.0612	(0.0451,0.0773)	(0.0449,0.0770)	0.0321
t_n624	0.0424	0.0432	(0.0277,0.0627)	(0.0266,0.0611)	0.0345	0.0380	0.0382	(0.0269,0.0509)	(0.0264,0.0503)	0.0238
t_n625	0.0256	0.0262	(0.0161,0.0397)	(0.0151,0.0382)	0.0231	0.0223	0.0227	(0.0151,0.0321)	(0.0146,0.0314)	0.0167
t_n626	0.1766	0.1766	(0.1530,0.1994)	(0.1521,0.1985)	0.0464	0.1318	0.1295	(0.1024,0.1490)	(0.1040,0.1503)	0.0463
t_n627	0.1410	0.1405	(0.1165,0.1641)	(0.1154,0.1629)	0.0474	0.1031	0.1019	(0.0792,0.1206)	(0.0801,0.1213)	0.0412
t_n628	0.0931	0.0933	(0.0681,0.1196)	(0.0674,0.1188)	0.0514	0.0661	0.0661	(0.0488,0.0835)	(0.0485,0.0831)	0.0346
t_n629	0.0625	0.0638	(0.0397,0.0953)	(0.0376,0.0922)	0.0546	0.0525	0.0528	(0.0361,0.0715)	(0.0354,0.0708)	0.0354
t_n630	0.1440	0.1442	(0.1010,0.1907)	(0.1010,0.1907)	0.0897	0.1301	0.1288	(0.0997,0.1530)	(0.1010,0.1540)	0.0530
t_n631	0.2115	0.2117	(0.1846,0.2397)	(0.1843,0.2393)	0.0550	0.1704	0.1670	(0.1337,0.1914)	(0.1361,0.1932)	0.0571
t_n632	0.1604	0.1616	(0.1341,0.1936)	(0.1334,0.1928)	0.0594	0.1371	0.1350	(0.1066,0.1571)	(0.1072,0.1576)	0.0504
t_n633	0.1275	0.1281	(0.1008,0.1567)	(0.1003,0.1560)	0.0557	0.1136	0.1126	(0.0871,0.1346)	(0.0876,0.1351)	0.0475
t_n634	0.0375	0.0381	(0.0269,0.0522)	(0.0259,0.0509)	0.0250	0.0393	0.0397	(0.0260,0.0554)	(0.0252,0.0544)	0.0292
t_n635	0.0237	0.0242	(0.0151,0.0362)	(0.0142,0.0349)	0.0208	0.0290	0.0293	(0.0187,0.0418)	(0.0179,0.0409)	0.0229
t_n636	0.0606	0.0616	(0.0392,0.0893)	(0.0373,0.0869)	0.0495	0.0538	0.0542	(0.0365,0.0748)	(0.0356,0.0737)	0.0381
t_n637	0.1234	0.1234	(0.0929,0.1529)	(0.0932,0.1531)	0.0600	0.1001	0.0998	(0.0745,0.1243)	(0.0744,0.1242)	0.0498
t_n638	0.0986	0.0989	(0.0694,0.1301)	(0.0687,0.1293)	0.0606	0.0832	0.0832	(0.0613,0.1058)	(0.0611,0.1055)	0.0444
t_n639	0.1485	0.1508	(0.1148,0.1969)	(0.1130,0.1947)	0.0817	0.1179	0.1176	(0.0839,0.1492)	(0.0847,0.1500)	0.0652
t_n640	0.0460	0.0470	(0.0298,0.0700)	(0.0281,0.0675)	0.0394	0.0324	0.0331	(0.0202,0.0501)	(0.0192,0.0486)	0.0293
t_n641	0.3008	0.3008	(0.2711,0.3294)	(0.2714,0.3297)	0.0583	0.2810	0.2791	(0.2387,0.3080)	(0.2420,0.3103)	0.0683
t_n642	0.0802	0.0821	(0.0510,0.1239)	(0.0482,0.1196)	0.0714	0.0841	0.0854	(0.0481,0.1297)	(0.0460,0.1269)	0.0810
t_n643	0.2815	0.2813	(0.2500,0.3107)	(0.2506,0.3111)	0.0605	0.2665	0.2647	(0.2238,0.2947)	(0.2275,0.2975)	0.0700
t_n644	0.2171	0.2173	(0.1840,0.2509)	(0.1843,0.2511)	0.0669	0.2063	0.2042	(0.1584,0.2374)	(0.1619,0.2400)	0.0781
t_n645	0.0639	0.0654	(0.0405,0.0991)	(0.0382,0.0956)	0.0574	0.0691	0.0700	(0.0423,0.1025)	(0.0408,0.1007)	0.0598
t_n646	0.1950	0.1954	(0.1622,0.2293)	(0.1633,0.2303)	0.0671	0.1875	0.1855	(0.1427,0.2185)	(0.1449,0.2205)	0.0756
t_n647	0.1467	0.1473	(0.1186,0.1814)	(0.1178,0.1803)	0.0626	0.1427	0.1411	(0.1050,0.1738)	(0.1034,0.1721)	0.0687
t_n648	0.1067	0.1073	(0.0800,0.1388)	(0.0783,0.1368)	0.0584	0.1066	0.1060	(0.0768,0.1351)	(0.0751,0.1330)	0.0579
t_n649	0.0296	0.0303	(0.0186,0.0462)	(0.0175,0.0445)	0.0270	0.0268	0.0274	(0.0171,0.0410)	(0.0160,0.0394)	0.0234
t_n650	0.2078	0.2085	(0.1603,0.2590)	(0.1601,0.2588)	0.0986	0.2102	0.2074	(0.1487,0.2484)	(0.1495,0.2491)	0.0996
t_n651	0.1201	0.1207	(0.0917,0.1517)	(0.0919,0.1519)	0.0600	0.1271	0.1257	(0.0839,0.1593)	(0.0836,0.1591)	0.0754
t_n652	0.0809	0.0817	(0.0592,0.1085)	(0.0582,0.1072)	0.0489	0.0858	0.0855	(0.0552,0.1144)	(0.0551,0.1142)	0.0591
t_n653	0.0670	0.0679	(0.0460,0.0945)	(0.0450,0.0931)	0.0481	0.0723	0.0723	(0.0458,0.0991)	(0.0453,0.0985)	0.0532
t_n654	0.0801	0.0817	(0.0512,0.1213)	(0.0487,0.1178)	0.0691	0.0849	0.0856	(0.0511,0.1245)	(0.0491,0.1221)	0.0731
t_n655	0.4025	0.4004	(0.3554,0.4328)	(0.3606,0.4362)	0.0756	0.3956	0.3952	(0.3569,0.4201)	(0.3606,0.4225)	0.0619
t_n656	0.2711	0.2713	(0.2369,0.3065)	(0.2365,0.3062)	0.0697	0.2984	0.2937	(0.1678,0.3325)	(0.2517,0.3420)	0.0902
t_n657	0.2559	0.2562	(0.2233,0.2905)	(0.2228,0.2899)	0.0671	0.2830	0.2787	(0.1561,0.3171)	(0.2373,0.3256)	0.0884
t_n658	0.2485	0.2488	(0.2160,0.2830)	(0.2156,0.2824)	0.0669	0.2750	0.2709	(0.1521,0.3092)	(0.2291,0.3171)	0.0880
t_n659	0.2320	0.2323	(0.1986,0.2675)	(0.1983,0.2672)	0.0688	0.2573	0.2536	(0.1405,0.2915)	(0.2136,0.2998)	0.0862
t_n660	0.1309	0.1309	(0.0999,0.1629)	(0.0977,0.1602)	0.0626	0.1393	0.1370	(0.0800,0.1752)	(0.0951,0.1849)	0.0898
t_n661	0.0403	0.0413	(0.0257,0.0622)	(0.0246,0.0604)	0.0358	0.0411	0.0416	(0.0228,0.0632)	(0.0217,0.0619)	0.0402
t_n662	0.0454	0.0464	(0.0287,0.0699)	(0.0271,0.0676)	0.0405	0.0488	0.0492	(0.0272,0.0730)	(0.0266,0.0724)	0.0458
t_n663	0.1271	0.1268	(0.0886,0.1650)	(0.0867,0.1625)	0.0758	0.1353	0.1330	(0.0794,0.1706)	(0.0826,0.1731)	0.0905
t_n664	0.2298	0.2300	(0.1961,0.2650)	(0.1953,0.2642)	0.0689	0.2553	0.2517	(0.1425,0.2899)	(0.2107,0.2978)	0.0872
t_n665	0.0945	0.0958	(0.0617,0.1369)	(0.0601,0.1348)	0.0747	0.1040	0.1036	(0.0579,0.1434)	(0.0613,0.1461)	0.0848
t_n666	0.1022	0.1032	(0.0678,0.1439)	(0.0664,0.1424)	0.0759	0.1117	0.1108	(0.0627,0.1497)	(0.0680,0.1532)	0.0851
t_n667	0.2446	0.2448	(0.2108,0.2801)	(0.2098,0.2790)	0.0692	0.2716	0.2675	(0.1488,0.3059)	(0.2271,0.3149)	0.0878
t_n668	0.1253	0.1255	(0.0925,0.1596)	(0.0912,0.1577)	0.0666	0.1510	0.1529	(0.0895,0.2008)	(0.1092,0.2097)	0.1005
t_n669	0.0711	0.0722	(0.0481,0.1021)	(0.0464,0.0999)	0.0534	0.0899	0.0911	(0.0521,0.1306)	(0.0557,0.1337)	0.0780
t_n670	0.0113	0.0117	(0.0069,0.0185)	(0.0064,0.0177)	0.0113	0.0137	0.0143	(0.0071,0.0251)	(0.0062,0.0234)	0.0173
t_n671	0.2302	0.2304	(0.1962,0.2658)	(0.1956,0.2652)	0.0696	0.2561	0.2524	(0.1421,0.2902)	(0.2126,0.2989)	0.0862
t_n672	0.1106	0.1113	(0.0721,0.1521)	(0.0721,0.1521)	0.0800	0.1280	0.1260	(0.0713,0.1623)	(0.0759,0.1661)	0.0902
t_n673	0.0834	0.0852	(0.0529,0.1279)	(0.0505,0.1241)	0.0736	0.1063	0.1060	(0.0566,0.1495)	(0.0608,0.1527)	0.0919
t_n674	0.0098	0.0102	(0.0055,0.0173)	(0.0049,0.0162)	0.0113	0.0266	0.0293	(0.0103,0.0633)	(0.0078,0.0568)	0.0490
t_n675	0.4307	0.4295	(0.3957,0.4559)	(0.3988,0.4581)	0.0593	0.4162	0.4144	(0.3757,0.4394)	(0.3810,0.4426)	0.0616
t_n676	0.1889	0.1903	(0.1372,0.2581)	(0.1331,0.2518)	0.1188	0.2403	0.2387	(0.1691,0.2947)	(0.1769,0.2991)	0.1221
t_n677	0.1044	0.1057	(0.0778,0.1406)	(0.0759,0.1380)	0.0621	0.1390	0.1380	(0.0899,0.1860)	(0.0912,0.1872)	0.0960
t_n678	0.0862	0.0874	(0.0624,0.1192)	(0.0606,0.1167)	0.0561	0.1157	0.1154	(0.0752,0.1527)	(0.0763,0.1536)	0.0773
t_n679	0.0326	0.0333	(0.0207,0.0504)	(0.0197,0.0489)	0.0292	0.0406	0.0412	(0.0237,0.0629)	(0.0221,0.0609)	0.0387
t_n680	0.0044	0.0046	(0.0024,0.0078)	(0.0021,0.0074)	0.0052	0.0074	0.0079	(0.0037,0.0147)	(0.0032,0.0136)	0.0104
t_n681	0.0305	0.0309	(0.0227,0.0416)	(0.0220,0.0406)	0.0186	0.1309	0.1301	(0.0918,0.1671)	(0.0893,0.1640)	0.0747
t_n682	0.0172	0.0174	(0.0118,0.0245)	(0.0114,0.0239)	0.0125	0.0838	0.0840	(0.0571,0.1126)	(0.0557,0.1108)	0.0551
t_n683	0.0158	0.0161	(0.0107,0.0230)	(0.0103,0.0223)	0.0120	0.0801	0.0803	(0.0546,0.1082)	(0.0533,0.1065)	0.0532
t_n684	0.0073	0.0076	(0.0043,0.0121)	(0.0040,0.0116)	0.0076	0.0385	0.0396	(0.0227,0.0621)	(0.0213,0.0598)	0.0386
t_n685	0.3842	0.3808	(0.3079,0.4343)	(0.3129,0.4379)	0.1250	0.4037	0.3999	(0.3388,0.4372)	(0.3491,0.4422)	0.0931
t_n686	0.2183	0.2187	(0.1567,0.2798)	(0.1575,0.2804)	0.1230	0.2207	0.2164	(0.1336,0.2867)	(0.1344,0.2874)	0.1531
t_n687	0.1237	0.1240	(0.0824,0.1707)	(0.0789,0.1655)	0.0866	0.1274	0.1258	(0.0728,0.1828)	(0.0682,0.1758)	0.1076
t_n688	0.2568	0.2549	(0.1816,0.3174)	(0.1845,0.3199)	0.1354	0.2976	0.2941	(0.2223,0.3470)	(0.2290,0.3518)	0.1228
t_n689	0.0465	0.0480	(0.0281,0.0765)	(0.0260,0.0731)	0.0470	0.0820	0.0839	(0.0431,0.1351)	(0.0397,0.1308)	0.0911
t_n690	0.3707	0.3710	(0.3096,0.4303)	(0.3108,0.4313)	0.1205	0.3174	0.3163	(0.2403,0.3842)	(0.2419,0.3856)	0.1437
t_n691	0.3154	0.3195	(0.2667,0.3822)	(0.2657,0.3810)	0.1153	0.2714	0.2701	(0.2032,0.3340)	(0.2048,0.3354)	0.1306
t_n692	0.2216	0.2238	(0.1738,0.2844)	(0.1722,0.2826)	0.1104	0.1761	0.1753	(0.1262,0.2325)	(0.1245,0.2301)	0.1056
t_n693	0.1513	0.1567	(0.1128,0.2176)	(0.1096,0.2134)	0.1039	0.1273	0.1274	(0.0876,0.1750)	(0.0848,0.1704)	0.0856
t_n694	0.1782	0.1801	(0.1346,0.2419)	(0.1309,0.2365)	0.1056	0.1434	0.1436	(0.1013,0.1921)	(0.1001,0.1905)	0.0904
t_n695	0.1426	0.1450	(0.1023,0.2056)	(0.0988,0.2002)	0.1014	0.1190	0.1196	(0.0827,0.1610)	(0.0800,0.1571)	0.0771
t_n696	0.3142	0.3178	(0.2973,0.3609)	(0.2957,0.3522)	0.0565	0.3445	0.3537	(0.3142,0.4312)	(0.3135,0.4303)	0.1168
t_n697	0.2889	0.2911	(0.2659,0.3301)	(0.2626,0.3252)	0.0626	0.3191	0.3261	(0.2901,0.3947)	(0.2876,0.3914)	0.1037
t_n698	0.2532	0.2546	(0.2300,0.2883)	(0.2274,0.2843)	0.0569	0.2808	0.2865	(0.2562,0.3441)	(0.2534,0.3398)	0.0864
t_n699	0.2145	0.2156	(0.1932,0.2445)	(0.1909,0.2412)	0.0503	0.2414	0.2447	(0.2201,0.2875)	(0.2172,0.2826)	0.0653
t_n700	0.1539	0.1548	(0.1516,0.1627)	(0.1511,0.1611)	0.0101	0.1544	0.1554	(0.1516,0.1652)	(0.1511,0.1630)	0.0119
t_n701	0.1017	0.1013	(0.0726,0.1277)	(0.0736,0.1286)	0.0550	0.1145	0.1143	(0.0991,0.1281)	(0.0995,0.1284)	0.0289
t_n702	0.0886	0.0884	(0.0601,0.1155)	(0.0604,0.1156)	0.0553	0.1003	0.1002	(0.0851,0.1145)	(0.0853,0.1146)	0.0294
t_n703	0.0907	0.0922	(0.0587,0.1340)	(0.0565,0.1309)	0.0744	0.1092	0.1093	(0.0661,0.1516)	(0.0671,0.1523)	0.0852
t_n704	0.2320	0.2307	(0.1704,0.2847)	(0.1717,0.2858)	0.1141	0.2722	0.2768	(0.2267,0.3512)	(0.2250,0.3493)	0.1243
t_n705	0.6015	0.5913	(0.4644,0.7150)	(0.4631,0.7134)	0.2503	0.4904	0.4952	(0.2963,0.6897)	(0.3011,0.6939)	0.3928
t_n706	0.2589	0.2580	(0.1620,0.3574)	(0.1491,0.3427)	0.1936	0.2034	0.2077	(0.1038,0.3422)	(0.0985,0.3350)	0.2364
t_n707	0.4559	0.4474	(0.3079,0.5628)	(0.2933,0.5410)	0.2476	0.3368	0.3504	(0.2120,0.5093)	(0.2187,0.5142)	0.2955
mu	0.6753	0.6765	(0.6333,0.7262)	(0.6313,0.7239)	0.0925	0.2603	0.2677	(0.1578,0.4117)	(0.1489,0.3978)	0.2489
sigma2	0.1029	0.1034	(0.0883,0.1208)	(0.0877,0.1201)	0.0323	1.0498	1.0653	(0.8765,1.2697)	(0.8655,1.2544)	0.3889
lnL	-351.5380	-351.9290	(-389.5670,-316.1360)	(-388.1740,-314.8020)	73.3720	-376.6130	-376.9538	(-416.1930,-339.4600)	(-415.9770,-339.2930)	76.6840
